# Adipose gene expression profiles and their associations with adaptations in Northern Finncattle, Mirandesa cattle, Yakutian cattle and Holstein cattle

**DOI:** 10.1101/2023.12.21.572790

**Authors:** Daniil Ruvinskiy, Andreia Amaral, Melak Weldenegodguad, Mervi Honkatukia, Heli Lindeberg, Jaana Peippo, Päivi Soppela, Florian Stammler, Pekka Uimari, Catarina Ginja, Juha Kantanen, Kisun Pokharel

**Affiliations:** Natural Resources Institute Finland (Luke), Myllytie 1, FI-31600 Jokioinen, Finland; Escola de Ciência e Tecnologia, Universidade de Évora, Largo dos Colegiais, N° 2, 7004- 516 Évora, Portugal; Centro Interdisciplinar em Investigação em Sanidade Animal, Faculdade de Medicina Veterinária de Lisboa, 1300-477 Lisboa, Portugal; Natural Resources Institute Finland (Luke), Latokartanonkaari 9, FI-00790 Helsinki, Finland; NordGen-Nordic Genetic Resources Centre, Ås, Norway; Natural Resources Institute Finland (Luke), Halolantie 31A, FI-71750 Maaninka, Finland; Arctic Centre, University of Lapland, Rovaniemi, Finland; Department of Agricultural Sciences, University of Helsinki, P.O. Box 28, FI-00014 Helsinki, Finland; CIBIO, Centro de Investigação em Biodiversidade e Recursos Genéticos, InBIO Laboratório Associado, Campus de Vairão, Universidade do Porto, 4485-661 Vairão, Portugal

## Abstract

**Background:** The drastic change in global climate has led to in-depth studies of the genetic resources of native cattle adapted to challenging environments. Native cattle breed data may harbor unique variants that will enable the generation of new tools to improve the adaptation potential of commercial cattle breeds. Adipose tissues are key factors in the regulation of metabolism and energy balance and are crucial for the molecular switches needed to adapt to rapid environmental and nutritional changes. The transcriptome landscape of four adipose tissues was used in this study to investigate the effect of the environment on the gene expression profiles of three local breeds, Yakutian cattle (Sakha Republic), Northern Finncattle (Finland), Mirandesa cattle (Portugal) and commercial Holstein cattle.

**Results:** A total of 26 animals (12 cows, 14 bulls) yielded 81 samples of perirenal adipose tissue (n=26), metacarpal adipose tissue (n=26), tailhead adipose tissue (n=26) and prescapular adipose tissue (n=3). More than 17,000 genes were expressed in our dataset. Principal component analysis of the normalized expression profiles revealed a differential expression profile of the metacarpal adipose tissue. We found that the genes upregulated in the metacarpal adipose tissue of Yakutian cattle, such as *NR4A3*, *TEKT3*, and *FGGY*, were associated with energy metabolism and response to cold temperatures. In Mirandesa cattle, the upregulated genes in perirenal adipose tissue were related to immune response and inflammation (*AVPR2, CCN1*, and *IL6*), while in Northern Finncattle, the upregulated genes appeared to be involved in various physiological processes, including energy metabolism (*IGFBP2*). According to the sex-based comparisons, the most interesting result was the upregulation of the *TPRG1 gene* in three tissues of Yakutian cattle females, suggesting that adaptation is related to feed efficiency.

**Conclusions:** The highest number of differentially expressed genes was found between Yakutian cattle and Holstein, several of which were associated with immunity in Yakutian cattle, indicating potential differences in disease resistance and immunity between the two breeds. This study highlights the vast difference in gene expression profiles in adipose tissues between breeds from different climatic environments, most likely highlighting selective pressure and the potential significance of the uniquely important regulatory functions of metacarpal adipose tissue.
