## Additional File 1 for "Adipose gene expression profiles and their associations with adaptations in Northern Finncattle, Mirandesa cattle, Yakutian cattle and Holstein cattle"

### Sheet: Sheet1
Table S1 Samples Used in Study
sample	breed	tissue	sex	reads (x2)	uniquely mapped reads	number of genes
FC1_MP_22A	FIN	MP	M	31589693		17050
FC1_PR_14D	FIN	PR	M	34125350		16486
FC1_TH_13B	FIN	TH	M	27210561		16570
FC2_MP_25A	FIN	MP	F	32944344		16648
FC2_PR_33	FIN	PR	F	28355593		16115
FC2_TH_31A	FIN	TH	F	27079111		16359
FC3_MP_39	FIN	MP	M	39802424		16522
FC3_PR_43A	FIN	PR	M	41913078		15922
FC3_TH_41	FIN	TH	M	30816930		14903
FC4_MP_49F	FIN	MP	M	35805217		16819
FC4_PR_53H	FIN	PR	M	31206285		16596
FC4_TH_51F	FIN	TH	M	33248841		16147
FC5_MP_65I	FIN	MP	M	33435831		16903
FC5_PR_69F	FIN	PR	M	33606689		16271
FC5_TH_67B	FIN	TH	M	40257834		16582
FC6_MP_76	FIN	MP	M	63194248		16758
FC6_PR_80I	FIN	PR	M	39287962		16486
FC6_TH_78G	FIN	TH	M	30662106		15812
FC7_MP_649A	FIN	MP	F	31889571		15479
FC7_PR_653C	FIN	PR	F	37184935		15762
FC7_TH_651A	FIN	TH	F	32196170		15878
FC8_MP_667A	FIN	MP	F	36706308		15745
FC8_PR_671A	FIN	PR	F	40065923		15963
FC8_TH_669A	FIN	TH	F	36919664		15511
HC1_MP_716A	HOL	MP	F	33022060		15992
HC1_PR_720A	HOL	PR	F	37908472		15456
HC1_TH_718B	HOL	TH	F	32841497		15203
HC2_MP_735A	HOL	MP	F	45553573		15767
HC2_PR_739A	HOL	PR	F	29368627		15076
HC2_TH_737A	HOL	TH	F	31977370		15040
HC3_MP_753B	HOL	MP	F	31415688		15136
HC3_PR_757A	HOL	PR	F	30937453		14806
HC3_TH_755B	HOL	TH	F	41625369		15605
PC10_MP_161	MIR	MP	F	31155606		16353
PC10_PR_171	MIR	PR	F	31110610		16013
PC10_TH_169	MIR	TH	F	31370566		16150
PC11_MP_178	MIR	MP	F	40687163		16603
PC11_PR_188	MIR	PR	F	32144753		15146
PC11_TH_186	MIR	TH	F	27468235		15204
PC12_MP_195	MIR	MP	M	53108726		16727
PC12_PR_199D	MIR	PR	M	30194400		14781
PC7_MP_122	MIR	MP	M	43703228		16766
PC7_PR_126	MIR	PR	M	29792980		15836
PC7_TH_124	MIR	TH	M	44101680		16013
PC8_MP_133H	MIR	MP	M	27148950		16659
PC8_PR_137	MIR	PR	M	26048331		15861
PC8_TH_135H	MIR	TH	M	29468843		15634
PC9_MP_144	MIR	MP	F	103016393		16861
PC9_PR_154	MIR	PR	F	27881669		15985
PC9_TH_152	MIR	TH	F	30802444		16057
YC1_MP_279	YAK	MP	M*	33647129		16683
YC1_PR_282	YAK	PR	M*	37726086		16699
YC1_SP_286B	YAK	SP	M	34549082		15401
YC1_TH_281	YAK	TH	M*	29655806		16476
YC2_MP_291	YAK	MP	M*	33400162		16549
YC2_PR_294	YAK	PR	M*	31010779		15748
YC2_SP_298	YAK	SP	M	35006120		15610
YC2_TH_293	YAK	TH	M*	33956893		15349
YC3_MP_303	YAK	MP	M	35280939		16444
YC3_PR_306	YAK	PR	M	36325233		15411
YC3_SP_310	YAK	SP	M	39039417		15774
YC3_TH_305	YAK	TH	M	33146150		15684
YC4_MP_580B	YAK	MP	M	32063093		15447
YC4_PR_583B	YAK	PR	M	31364578		15670
YC4_TH_582B	YAK	TH	M	33201196		15498
YC5_MP_590A	YAK	MP	M	32679134		15494
YC5_PR_593A	YAK	PR	M	30876683		14414
YC5_TH_592A	YAK	TH	M	34166131		15137
YC6_MP_600A	YAK	MP	F	28890945		14413
YC6_PR_604A	YAK	PR	F	30392502		14330
YC6_TH_602A	YAK	TH	F	31655985		15457
YC7_MP_613A	YAK	MP	M*	33396500		15940
YC7_PR_617A	YAK	PR	M*	33004685		15770
YC7_TH_615A	YAK	TH	M*	48671933		15544
YC8_MP_624A	YAK	MP	F	32717841		15328
YC8_PR_627A	YAK	PR	F	33577885		15232
YC8_TH_626B	YAK	TH	F	42908140		15563
YC9_MP_636A	YAK	MP	F	31560276		15423
YC9_PR_638A	YAK	PR	F	39755076		15669
YC9_TH_637A	YAK	TH	F	33115033		14623

### Sheet: Sheet2
Sample	Filename	File type	Encoding	Total Sequences	Sequences flagged as poor quality	Sequence length	%GC	total_deduplicated_percentage	avg_sequence_length	basic_statistics	per_base_sequence_quality	per_tile_sequence_quality	per_sequence_quality_scores	per_base_sequence_content	per_sequence_gc_content	per_base_n_content	sequence_length_distribution	sequence_duplication_levels	overrepresented_sequences	adapter_content
fastqc | FC_1_13B_R1	FC_1_13B_R1.fq.gz	Conventional base calls	Sanger / Illumina 1.9	27210561	0	35-76	52	40.701	75.2653	pass	pass	pass	pass	fail	pass	pass	warn	fail	warn	pass
fastqc | FC_1_13B_R2	FC_1_13B_R2.fq.gz	Conventional base calls	Sanger / Illumina 1.9	27210561	0	35-76	52	44.1852	75.2388	pass	pass	pass	pass	fail	pass	pass	warn	fail	warn	pass
fastqc | FC_1_14D_R1	FC_1_14D_R1.fq.gz	Conventional base calls	Sanger / Illumina 1.9	34125350	0	35-76	52	38.1388	75.1474	pass	pass	pass	pass	fail	pass	pass	warn	fail	warn	pass
fastqc | FC_1_14D_R2	FC_1_14D_R2.fq.gz	Conventional base calls	Sanger / Illumina 1.9	34125350	0	35-76	52	40.8165	75.1287	pass	pass	pass	pass	fail	pass	pass	warn	fail	warn	pass
fastqc | FC_1_22A_R1	FC_1_22A_R1.fq.gz	Conventional base calls	Sanger / Illumina 1.9	31589693	0	35-76	52	42.8158	74.8996	pass	pass	pass	pass	fail	pass	pass	warn	fail	fail	pass
fastqc | FC_1_22A_R2	FC_1_22A_R2.fq.gz	Conventional base calls	Sanger / Illumina 1.9	31589693	0	35-76	52	45.0161	74.8783	pass	pass	pass	pass	fail	pass	pass	warn	fail	fail	pass
fastqc | FC_2_25A_R1	FC_2_25A_R1.fq.gz	Conventional base calls	Sanger / Illumina 1.9	32944344	0	35-76	52	40.3713	75.0027	pass	pass	pass	pass	fail	pass	pass	warn	fail	fail	pass
fastqc | FC_2_25A_R2	FC_2_25A_R2.fq.gz	Conventional base calls	Sanger / Illumina 1.9	32944344	0	35-76	52	42.7043	74.9833	pass	pass	pass	pass	fail	pass	pass	warn	fail	warn	pass
fastqc | FC_2_31A_R1	FC_2_31A_R1.fq.gz	Conventional base calls	Sanger / Illumina 1.9	27079111	0	35-76	51	41.7923	75.1985	pass	pass	pass	pass	fail	warn	pass	warn	fail	warn	pass
fastqc | FC_2_31A_R2	FC_2_31A_R2.fq.gz	Conventional base calls	Sanger / Illumina 1.9	27079111	0	35-76	51	43.3707	75.1785	pass	pass	pass	pass	fail	warn	pass	warn	fail	warn	pass
fastqc | FC_2_33_R1	FC_2_33_R1.fq.gz	Conventional base calls	Sanger / Illumina 1.9	28355593	0	35-76	52	32.3632	75.2483	pass	pass	pass	pass	fail	pass	pass	warn	fail	warn	pass
fastqc | FC_2_33_R2	FC_2_33_R2.fq.gz	Conventional base calls	Sanger / Illumina 1.9	28355593	0	35-76	52	34.5803	75.2149	pass	pass	pass	pass	fail	pass	pass	warn	fail	warn	pass
fastqc | FC_3_39_R1	FC_3_39_R1.fq.gz	Conventional base calls	Sanger / Illumina 1.9	39802424	0	35-76	51	38.5161	75.0436	pass	pass	pass	pass	fail	pass	pass	warn	fail	warn	pass
fastqc | FC_3_39_R2	FC_3_39_R2.fq.gz	Conventional base calls	Sanger / Illumina 1.9	39802424	0	35-76	51	41.316	75.0303	pass	pass	pass	pass	fail	pass	pass	warn	fail	warn	pass
fastqc | FC_3_41_R1	FC_3_41_R1.fq.gz	Conventional base calls	Sanger / Illumina 1.9	30816930	0	35-76	51	18.8692	75.0286	pass	pass	pass	pass	fail	warn	pass	warn	fail	fail	pass
fastqc | FC_3_41_R2	FC_3_41_R2.fq.gz	Conventional base calls	Sanger / Illumina 1.9	30816930	0	35-76	52	22.5453	75	pass	pass	pass	pass	fail	pass	pass	warn	fail	fail	pass
fastqc | FC_3_43A_R1	FC_3_43A_R1.fq.gz	Conventional base calls	Sanger / Illumina 1.9	41913078	0	35-76	52	31.0835	75.3706	pass	pass	pass	pass	fail	pass	pass	warn	fail	warn	pass
fastqc | FC_3_43A_R2	FC_3_43A_R2.fq.gz	Conventional base calls	Sanger / Illumina 1.9	41913078	0	35-76	52	33.4904	75.347	pass	pass	pass	pass	fail	pass	pass	warn	fail	warn	pass
fastqc | FC_4_49F_R1	FC_4_49F_R1.fq.gz	Conventional base calls	Sanger / Illumina 1.9	35805217	0	35-76	51	39.5138	75.3033	pass	pass	pass	pass	fail	pass	pass	warn	fail	warn	pass
fastqc | FC_4_49F_R2	FC_4_49F_R2.fq.gz	Conventional base calls	Sanger / Illumina 1.9	35805217	0	35-76	51	43.5142	75.2814	pass	pass	pass	pass	fail	pass	pass	warn	fail	warn	pass
fastqc | FC_4_51F_R1	FC_4_51F_R1.fq.gz	Conventional base calls	Sanger / Illumina 1.9	33248841	0	35-76	52	34.5849	75.1195	pass	pass	pass	pass	fail	pass	pass	warn	fail	warn	pass
fastqc | FC_4_51F_R2	FC_4_51F_R2.fq.gz	Conventional base calls	Sanger / Illumina 1.9	33248841	0	35-76	52	36.9984	75.1019	pass	pass	pass	pass	fail	pass	pass	warn	fail	warn	pass
fastqc | FC_4_53H_R1	FC_4_53H_R1.fq.gz	Conventional base calls	Sanger / Illumina 1.9	31206285	0	35-76	52	39.3987	75.2553	pass	pass	pass	pass	fail	pass	pass	warn	fail	warn	pass
fastqc | FC_4_53H_R2	FC_4_53H_R2.fq.gz	Conventional base calls	Sanger / Illumina 1.9	31206285	0	35-76	52	41.4969	75.224	pass	pass	pass	pass	fail	pass	pass	warn	fail	warn	pass
fastqc | FC_5_65I_R1	FC_5_65I_R1.fq.gz	Conventional base calls	Sanger / Illumina 1.9	33435831	0	35-76	50	43.2737	75.2609	pass	pass	pass	pass	fail	pass	pass	warn	fail	warn	pass
fastqc | FC_5_65I_R2	FC_5_65I_R2.fq.gz	Conventional base calls	Sanger / Illumina 1.9	33435831	0	35-76	50	45.8013	75.2408	pass	pass	pass	pass	fail	pass	pass	warn	fail	warn	pass
fastqc | FC_5_67B_R1	FC_5_67B_R1.fq.gz	Conventional base calls	Sanger / Illumina 1.9	40257834	0	35-76	51	35.933	75.2874	pass	pass	pass	pass	fail	warn	pass	warn	fail	warn	pass
fastqc | FC_5_67B_R2	FC_5_67B_R2.fq.gz	Conventional base calls	Sanger / Illumina 1.9	40257834	0	35-76	51	38.139	75.267	pass	pass	pass	pass	fail	pass	pass	warn	fail	warn	pass
fastqc | FC_5_69F_R1	FC_5_69F_R1.fq.gz	Conventional base calls	Sanger / Illumina 1.9	33606689	0	35-76	51	36.2355	75.2487	pass	pass	pass	pass	fail	warn	pass	warn	fail	warn	pass
fastqc | FC_5_69F_R2	FC_5_69F_R2.fq.gz	Conventional base calls	Sanger / Illumina 1.9	33606689	0	35-76	51	39.2566	75.2252	pass	pass	pass	pass	fail	warn	pass	warn	fail	warn	pass
fastqc | FC_6_76_R1	FC_6_76_R1.fq.gz	Conventional base calls	Sanger / Illumina 1.9	63194248	0	35-76	51	34.8748	75.2064	pass	pass	pass	pass	fail	pass	pass	warn	fail	warn	pass
fastqc | FC_6_76_R2	FC_6_76_R2.fq.gz	Conventional base calls	Sanger / Illumina 1.9	63194248	0	35-76	51	37.3396	75.1851	pass	pass	pass	pass	fail	pass	pass	warn	fail	warn	pass
fastqc | FC_6_78G_R1	FC_6_78G_R1.fq.gz	Conventional base calls	Sanger / Illumina 1.9	30662106	0	35-76	51	27.7544	75.3265	pass	pass	pass	pass	fail	pass	pass	warn	fail	warn	pass
fastqc | FC_6_78G_R2	FC_6_78G_R2.fq.gz	Conventional base calls	Sanger / Illumina 1.9	30662106	0	35-76	51	30.6293	75.3038	pass	pass	pass	pass	fail	pass	pass	warn	fail	warn	pass
fastqc | FC_6_80I_R1	FC_6_80I_R1.fq.gz	Conventional base calls	Sanger / Illumina 1.9	39287962	0	35-76	51	37.9114	75.2668	pass	pass	pass	pass	fail	pass	pass	warn	fail	warn	pass
fastqc | FC_6_80I_R2	FC_6_80I_R2.fq.gz	Conventional base calls	Sanger / Illumina 1.9	39287962	0	35-76	51	40.1278	75.2428	pass	pass	pass	pass	fail	pass	pass	warn	fail	warn	pass
fastqc | FC7_MCRP_649A_R1	FC7_MCRP_649A_R1.fq.gz	Conventional base calls	Sanger / Illumina 1.9	31889571	0	35-76	51	16.5488	75.2623	pass	pass	pass	pass	fail	pass	pass	warn	fail	warn	pass
fastqc | FC7_MCRP_649A_R2	FC7_MCRP_649A_R2.fq.gz	Conventional base calls	Sanger / Illumina 1.9	31889571	0	35-76	52	19.7667	75.2198	pass	pass	pass	pass	fail	pass	pass	warn	fail	warn	pass
fastqc | FC7_PREN_653C_R1	FC7_PREN_653C_R1.fq.gz	Conventional base calls	Sanger / Illumina 1.9	37184935	0	35-76	53	25.0847	75.4379	pass	pass	pass	pass	fail	pass	pass	warn	fail	warn	pass
fastqc | FC7_PREN_653C_R2	FC7_PREN_653C_R2.fq.gz	Conventional base calls	Sanger / Illumina 1.9	37184935	0	35-76	53	32.0068	75.408	pass	pass	pass	pass	fail	warn	pass	warn	fail	warn	pass
fastqc | FC7_TH_651A_R1	FC7_TH_651A_R1.fq.gz	Conventional base calls	Sanger / Illumina 1.9	32196170	0	35-76	52	26.9066	75.4787	pass	pass	pass	pass	fail	pass	pass	warn	fail	warn	pass
fastqc | FC7_TH_651A_R2	FC7_TH_651A_R2.fq.gz	Conventional base calls	Sanger / Illumina 1.9	32196170	0	35-76	52	31.6197	75.4351	pass	pass	pass	pass	fail	pass	pass	warn	fail	warn	pass
fastqc | FC8_MCRP_667A_R1	FC8_MCRP_667A_R1.fq.gz	Conventional base calls	Sanger / Illumina 1.9	36706308	0	35-76	52	21.9517	75.4361	pass	pass	pass	pass	fail	pass	pass	warn	fail	warn	pass
fastqc | FC8_MCRP_667A_R2	FC8_MCRP_667A_R2.fq.gz	Conventional base calls	Sanger / Illumina 1.9	36706308	0	35-76	53	28.4219	75.4013	pass	pass	pass	pass	fail	pass	pass	warn	fail	warn	pass
fastqc | FC8_PREN_671A_R1	FC8_PREN_671A_R1.fq.gz	Conventional base calls	Sanger / Illumina 1.9	40065923	0	35-76	52	21.2762	75.377	pass	pass	pass	pass	fail	pass	pass	warn	fail	warn	pass
fastqc | FC8_PREN_671A_R2	FC8_PREN_671A_R2.fq.gz	Conventional base calls	Sanger / Illumina 1.9	40065923	0	35-76	53	27.5216	75.3484	pass	pass	pass	pass	fail	pass	pass	warn	fail	warn	pass
fastqc | FC8_TH_669A_R1	FC8_TH_669A_R1.fq.gz	Conventional base calls	Sanger / Illumina 1.9	36919664	0	35-76	52	18.8042	75.4283	pass	pass	pass	pass	fail	pass	pass	warn	fail	warn	pass
fastqc | FC8_TH_669A_R2	FC8_TH_669A_R2.fq.gz	Conventional base calls	Sanger / Illumina 1.9	36919664	0	35-76	53	25.9134	75.3925	pass	pass	pass	pass	fail	pass	pass	warn	fail	warn	pass
fastqc | HC1_MCRP_716A_R1	HC1_MCRP_716A_R1.fq.gz	Conventional base calls	Sanger / Illumina 1.9	33022060	0	35-76	52	31.3809	75.4505	pass	pass	pass	pass	fail	pass	pass	warn	fail	warn	pass
fastqc | HC1_MCRP_716A_R2	HC1_MCRP_716A_R2.fq.gz	Conventional base calls	Sanger / Illumina 1.9	33022060	0	35-76	53	40.0892	75.4144	pass	pass	pass	pass	fail	pass	pass	warn	fail	warn	pass
fastqc | HC1_PREN_720A_R1	HC1_PREN_720A_R1.fq.gz	Conventional base calls	Sanger / Illumina 1.9	37908472	0	35-76	52	24.8989	75.4558	pass	pass	pass	pass	fail	pass	pass	warn	fail	warn	pass
fastqc | HC1_PREN_720A_R2	HC1_PREN_720A_R2.fq.gz	Conventional base calls	Sanger / Illumina 1.9	37908472	0	35-76	52	32.7316	75.4234	pass	pass	pass	pass	fail	pass	pass	warn	fail	warn	pass
fastqc | HC1_TH_718B_R1	HC1_TH_718B_R1.fq.gz	Conventional base calls	Sanger / Illumina 1.9	32841497	0	35-76	51	23.2739	75.4698	pass	pass	pass	pass	fail	pass	pass	warn	fail	warn	pass
fastqc | HC1_TH_718B_R2	HC1_TH_718B_R2.fq.gz	Conventional base calls	Sanger / Illumina 1.9	32841497	0	35-76	52	31.6396	75.4374	pass	pass	pass	pass	fail	pass	pass	warn	fail	warn	pass
fastqc | HC2_MCRP_735A_R1	HC2_MCRP_735A_R1.fq.gz	Conventional base calls	Sanger / Illumina 1.9	45553573	0	35-76	51	15.5154	75.2726	pass	pass	pass	pass	fail	pass	pass	warn	fail	warn	pass
fastqc | HC2_MCRP_735A_R2	HC2_MCRP_735A_R2.fq.gz	Conventional base calls	Sanger / Illumina 1.9	45553573	0	35-76	52	25.1532	75.2433	pass	pass	pass	pass	fail	pass	pass	warn	fail	warn	pass
fastqc | HC2_PREN_739A_R1	HC2_PREN_739A_R1.fq.gz	Conventional base calls	Sanger / Illumina 1.9	29368627	0	35-76	50	20.5876	74.3566	pass	pass	pass	pass	fail	fail	pass	warn	fail	fail	pass
fastqc | HC2_PREN_739A_R2	HC2_PREN_739A_R2.fq.gz	Conventional base calls	Sanger / Illumina 1.9	29368627	0	35-76	51	24.5596	74.3517	pass	pass	pass	pass	fail	fail	pass	warn	fail	fail	pass
fastqc | HC2_TH_737A_R1	HC2_TH_737A_R1.fq.gz	Conventional base calls	Sanger / Illumina 1.9	31977370	0	35-76	50	14.7656	75.3234	pass	pass	pass	pass	fail	warn	pass	warn	fail	warn	pass
fastqc | HC2_TH_737A_R2	HC2_TH_737A_R2.fq.gz	Conventional base calls	Sanger / Illumina 1.9	31977370	0	35-76	51	23.5797	75.298	pass	pass	pass	pass	fail	warn	pass	warn	fail	warn	pass
fastqc | HC3_MCRP_753B_R1	HC3_MCRP_753B_R1.fq.gz	Conventional base calls	Sanger / Illumina 1.9	31415688	0	35-76	51	15.2681	75.2783	pass	pass	pass	pass	fail	pass	pass	warn	fail	warn	pass
fastqc | HC3_MCRP_753B_R2	HC3_MCRP_753B_R2.fq.gz	Conventional base calls	Sanger / Illumina 1.9	31415688	0	35-76	51	20.0326	75.2481	pass	pass	pass	pass	fail	pass	pass	warn	fail	warn	pass
fastqc | HC3_PREN_757A_R1	HC3_PREN_757A_R1.fq.gz	Conventional base calls	Sanger / Illumina 1.9	30937453	0	35-76	52	15.8312	75.0354	pass	pass	pass	pass	fail	warn	pass	warn	fail	fail	pass
fastqc | HC3_PREN_757A_R2	HC3_PREN_757A_R2.fq.gz	Conventional base calls	Sanger / Illumina 1.9	30937453	0	35-76	53	25.1791	75.0051	pass	pass	pass	pass	fail	warn	pass	warn	fail	fail	pass
fastqc | HC3_TH_755B_R1	HC3_TH_755B_R1.fq.gz	Conventional base calls	Sanger / Illumina 1.9	41625369	0	35-76	52	29.9434	75.5177	pass	pass	pass	pass	fail	pass	pass	warn	fail	pass	pass
fastqc | HC3_TH_755B_R2	HC3_TH_755B_R2.fq.gz	Conventional base calls	Sanger / Illumina 1.9	41625369	0	35-76	52	35.8119	75.4774	pass	pass	pass	pass	fail	pass	pass	warn	fail	pass	pass
fastqc | PC_10_161_R1	PC_10_161_R1.fq.gz	Conventional base calls	Sanger / Illumina 1.9	31155606	0	35-76	51	43.3836	75.2449	pass	pass	pass	pass	fail	pass	pass	warn	fail	warn	pass
fastqc | PC_10_161_R2	PC_10_161_R2.fq.gz	Conventional base calls	Sanger / Illumina 1.9	31155606	0	35-76	51	46.6244	75.223	pass	pass	pass	pass	fail	pass	pass	warn	fail	warn	pass
fastqc | PC_10_169_R1	PC_10_169_R1.fq.gz	Conventional base calls	Sanger / Illumina 1.9	31370566	0	35-76	51	36.2232	75.2537	pass	pass	pass	pass	fail	warn	pass	warn	fail	warn	pass
fastqc | PC_10_169_R2	PC_10_169_R2.fq.gz	Conventional base calls	Sanger / Illumina 1.9	31370566	0	35-76	51	39.4765	75.228	pass	pass	pass	pass	fail	warn	pass	warn	fail	warn	pass
fastqc | PC_10_171_R1	PC_10_171_R1.fq.gz	Conventional base calls	Sanger / Illumina 1.9	31110610	0	35-76	52	38.152	75.2813	pass	pass	pass	pass	fail	pass	pass	warn	fail	warn	pass
fastqc | PC_10_171_R2	PC_10_171_R2.fq.gz	Conventional base calls	Sanger / Illumina 1.9	31110610	0	35-76	52	41.1607	75.2498	pass	pass	pass	pass	fail	pass	pass	warn	fail	warn	pass
fastqc | PC_11_178_R1	PC_11_178_R1.fq.gz	Conventional base calls	Sanger / Illumina 1.9	40687163	0	35-76	51	40.7274	75.221	pass	pass	pass	pass	fail	pass	pass	warn	fail	warn	pass
fastqc | PC_11_178_R2	PC_11_178_R2.fq.gz	Conventional base calls	Sanger / Illumina 1.9	40687163	0	35-76	51	44.3334	75.1979	pass	pass	pass	pass	fail	pass	pass	warn	fail	warn	pass
fastqc | PC_11_186_R1	PC_11_186_R1.fq.gz	Conventional base calls	Sanger / Illumina 1.9	27468235	0	35-76	51	27.4113	75.0308	pass	pass	pass	pass	fail	fail	pass	warn	fail	fail	pass
fastqc | PC_11_186_R2	PC_11_186_R2.fq.gz	Conventional base calls	Sanger / Illumina 1.9	27468235	0	35-76	51	31.3823	75.0109	pass	pass	pass	pass	fail	warn	pass	warn	fail	fail	pass
fastqc | PC_11_188_R1	PC_11_188_R1.fq.gz	Conventional base calls	Sanger / Illumina 1.9	32144753	0	35-76	51	21.0908	75.1835	pass	pass	pass	pass	fail	fail	pass	warn	fail	warn	pass
fastqc | PC_11_188_R2	PC_11_188_R2.fq.gz	Conventional base calls	Sanger / Illumina 1.9	32144753	0	35-76	51	25.4072	75.1613	pass	pass	pass	pass	fail	fail	pass	warn	fail	warn	pass
fastqc | PC_12_195_R1	PC_12_195_R1.fq.gz	Conventional base calls	Sanger / Illumina 1.9	53108726	0	35-76	51	34.0917	74.9606	pass	pass	pass	pass	fail	pass	pass	warn	fail	fail	pass
fastqc | PC_12_195_R2	PC_12_195_R2.fq.gz	Conventional base calls	Sanger / Illumina 1.9	53108726	0	35-76	51	38.1965	74.9627	pass	pass	pass	pass	fail	pass	pass	warn	fail	fail	pass
fastqc | PC_12_197_R1	PC_12_197_R1.fq.gz	Conventional base calls	Sanger / Illumina 1.9	29480636	0	35-76	52	38.9129	75.1826	pass	pass	pass	pass	fail	pass	pass	warn	fail	warn	pass
