## Additional File 2 for "Adipose gene expression profiles and their associations with adaptations in Northern Finncattle, Mirandesa cattle, Yakutian cattle and Holstein cattle"

### Sheet: Sheet1
Table S1 Differentially Expressed Gene Analysis of Castrated and Non-Castrated Individuals
gene ID	baseMean	log2FoldChange	lfcSE	stat	pvalue	padj	ensembl gene id	ensembl transcript id	ensembl peptide id	external gene name	entrezgene id	chromosome	description
Perirenal Castrated vs Non Castrated
ENSBTAG00000025258	1313.49	-2.3347	0.482151	-4.84225	1.28375e-06	0.00737686	ENSBTAG00000025258	ENSBTAT00000048100	ENSBTAP00000045198	NA	515676	19
ENSBTAG00000050852	811.309	-2.42034	0.434757	-5.56709	2.59022e-08	0.000446527	ENSBTAG00000050852	ENSBTAT00000075648	ENSBTAP00000057632	CXCL9	513990	6	C-X-C motif chemokine ligand 9
ENSBTAG00000052522	28.5023	-2.53741	0.488198	-5.1975	2.01984e-07	0.001741	ENSBTAG00000052522	ENSBTAT00000078872	ENSBTAP00000063925	NA	107131239	7
Matacarpal Castrated vs Non Castrated
ENSBTAG00000000011	102.486	2.0327	0.339705	5.98373	2.18086e-09	3.84682e-05	ENSBTAG00000000011	ENSBTAT00000036775	ENSBTAP00000036630	TDH	511957	8	L-threonine dehydrogenase [Source:VGNC Symbol;Acc:VGNC:108945]
Tailhead Castrated vs Non Castrated
ENSBTAG00000001903	82.2318	-2.14613	0.453607	-4.73126	2.23133e-06	0.0128949	ENSBTAG00000001903	ENSBTAT00000002474	ENSBTAP00000002474	C11H2orf50	510955	11	chromosome 11 C2orf50 homolog
ENSBTAG00000004510	598.331	1.87267	0.418793	4.47159	7.76416e-06	0.0336518	ENSBTAG00000004510	ENSBTAT00000075705	ENSBTAP00000074518	SARDH	614603	11	sarcosine dehydrogenase
ENSBTAG00000006546	432.145	3.63881	0.361276	10.0721	7.33926e-24	1.27241e-19	ENSBTAG00000006546	ENSBTAT00000046354	ENSBTAP00000043661	GSTA2	281805	23	glutathione S-transferase alpha 2
ENSBTAG00000007075	2831.54	-1.95734	0.331973	-5.89608	3.72236e-09	3.22672e-05	ENSBTAG00000007075	ENSBTAT00000082217	ENSBTAP00000068767	NA	616942	23
