## Additional File 4 for "Adipose gene expression profiles and their associations with adaptations in Northern Finncattle, Mirandesa cattle, Yakutian cattle and Holstein cattle"

### Sheet: Sheet1
Table S1 Metacarpal Tissue GO Terms
GO term	greater p geomean	greater stat mean	greater p val	greater q val	greater set size	greater exp1	stats stat mean	stats exp1
GO:0048513 animal organ development	0.202972	0.859918	0.202972	0.79835	12	0.202972	0.859918	0.859918
GO:0048522 positive regulation of cellular process	0.222551	0.786042	0.222551	0.79835	13	0.222551	0.786042	0.786042
GO:0051716 cellular response to stimulus	0.222849	0.783017	0.222849	0.79835	14	0.222849	0.783017	0.783017
GO:0048518 positive regulation of biological process	0.226743	0.769421	0.226743	0.79835	14	0.226743	0.769421	0.769421
GO:0050896 response to stimulus	0.233278	0.740154	0.233278	0.79835	20	0.233278	0.740154	0.740154
GO:0016043 cellular component organization	0.233856	0.742086	0.233856	0.79835	16	0.233856	0.742086	0.742086
GO:0071840 cellular component organization or biogenesis	0.233856	0.742086	0.233856	0.79835	16	0.233856	0.742086	0.742086
GO:0048856 anatomical structure development	0.234208	0.737828	0.234208	0.79835	19	0.234208	0.737828	0.737828
GO:0009987 cellular process	0.24386	0.697698	0.24386	0.79835	48	0.24386	0.697698	0.697698
GO:0032502 developmental process	0.25391	0.670878	0.25391	0.79835	23	0.25391	0.670878	0.670878
GO:0050794 regulation of cellular process	0.267424	0.627638	0.267424	0.79835	25	0.267424	0.627638	0.627638
GO:0032501 multicellular organismal process	0.272366	0.612099	0.272366	0.79835	26	0.272366	0.612099	0.612099
GO:0050789 regulation of biological process	0.280554	0.586686	0.280554	0.79835	28	0.280554	0.586686	0.586686
GO:0065007 biological regulation	0.280554	0.586686	0.280554	0.79835	28	0.280554	0.586686	0.586686
GO:0009605 response to external stimulus	0.654525	-0.409571	0.654525	0.79835	10	0.654525	-0.40957	-0.40957
GO:0048731 system development	0.699536	-0.541888	0.699536	0.79835	10	0.699536	-0.54189	-0.54189
GO:0044249 cellular biosynthetic process	0.70664	-0.563598	0.70664	0.79835	10	0.70664	-0.5636	-0.5636
GO:1901576 organic substance biosynthetic process	0.70664	-0.563598	0.70664	0.79835	10	0.70664	-0.5636	-0.5636
GO:0010467 gene expression	0.711273	-0.577899	0.711273	0.79835	10	0.711273	-0.5779	-0.5779
GO:0010468 regulation of gene expression	0.711273	-0.577899	0.711273	0.79835	10	0.711273	-0.5779	-0.5779
GO:0009058 biosynthetic process	0.712401	-0.579206	0.712401	0.79835	11	0.712401	-0.57921	-0.57921
GO:0007165 signal transduction	0.71456	-0.58371	0.71456	0.79835	12	0.71456	-0.58371	-0.58371
GO:0065008 regulation of biological quality	0.717901	-0.596169	0.717901	0.79835	11	0.717901	-0.59617	-0.59617
GO:0006139 nucleobase-containing compound metabolic process	0.718277	-0.599712	0.718277	0.79835	10	0.718277	-0.59971	-0.59971
GO:0034641 cellular nitrogen compound metabolic process	0.718277	-0.599712	0.718277	0.79835	10	0.718277	-0.59971	-0.59971
GO:0046483 heterocycle metabolic process	0.718277	-0.599712	0.718277	0.79835	10	0.718277	-0.59971	-0.59971
GO:0090304 nucleic acid metabolic process	0.718277	-0.599712	0.718277	0.79835	10	0.718277	-0.59971	-0.59971
GO:0007275 multicellular organism development	0.72332	-0.611244	0.72332	0.79835	12	0.72332	-0.61124	-0.61124
GO:0006725 cellular aromatic compound metabolic process	0.723432	-0.613601	0.723432	0.79835	11	0.723432	-0.6136	-0.6136
GO:1901360 organic cyclic compound metabolic process	0.723432	-0.613601	0.723432	0.79835	11	0.723432	-0.6136	-0.6136
GO:0019953 sexual reproduction	0.724445	-0.619228	0.724445	0.79835	10	0.724445	-0.61923	-0.61923
GO:0007154 cell communication	0.726258	-0.618563	0.726258	0.79835	13	0.726258	-0.61856	-0.61856
GO:0023052 signaling	0.726258	-0.618563	0.726258	0.79835	13	0.726258	-0.61856	-0.61856
GO:0019222 regulation of metabolic process	0.730502	-0.634013	0.730502	0.79835	12	0.730502	-0.63401	-0.63401
GO:0060255 regulation of macromolecule metabolic process	0.730502	-0.634013	0.730502	0.79835	12	0.730502	-0.63401	-0.63401
GO:0000003 reproduction	0.740686	-0.666797	0.740686	0.79835	12	0.740686	-0.6668	-0.6668
GO:0022414 reproductive process	0.740686	-0.666797	0.740686	0.79835	12	0.740686	-0.6668	-0.6668
GO:0006810 transport	0.744238	-0.674828	0.744238	0.79835	14	0.744238	-0.67483	-0.67483
GO:0051179 localization	0.744238	-0.674828	0.744238	0.79835	14	0.744238	-0.67483	-0.67483
GO:0051234 establishment of localization	0.744238	-0.674828	0.744238	0.79835	14	0.744238	-0.67483	-0.67483
GO:0048519 negative regulation of biological process	0.746033	-0.684308	0.746033	0.79835	12	0.746033	-0.68431	-0.68431
GO:0006807 nitrogen compound metabolic process	0.756364	-0.710995	0.756364	0.79835	17	0.756364	-0.71099	-0.71099
GO:0030154 cell differentiation	0.76589	-0.742913	0.76589	0.79835	17	0.76589	-0.74291	-0.74291
GO:0048869 cellular developmental process	0.76589	-0.742913	0.76589	0.79835	17	0.76589	-0.74291	-0.74291
GO:0043170 macromolecule metabolic process	0.766101	-0.743695	0.766101	0.79835	17	0.766101	-0.7437	-0.7437
GO:0044238 primary metabolic process	0.774411	-0.770108	0.774411	0.79835	19	0.774411	-0.77011	-0.77011
GO:0044237 cellular metabolic process	0.77725	-0.779958	0.77725	0.79835	19	0.77725	-0.77996	-0.77996
GO:0071704 organic substance metabolic process	0.784656	-0.803409	0.784656	0.79835	22	0.784656	-0.80341	-0.80341
GO:0008152 metabolic process	0.79835	-0.851359	0.79835	0.79835	24	0.79835	-0.85136	-0.85136

### Sheet: Sheet2
Table S2 Metacarpal Tissue KEGG
KEGG	greater.p.geomean	greater.stat.mean	greater.p.val	greater.q.val	greater.set.size	greater.exp1	less.p.geomean	less.stat.mean	less.p.val	less.q.val	less.set.size	less.exp1	stats.stat.mean	stats.exp1
bta04080 Neuroactive ligand-receptor interaction	0.721747	-0.60113	0.721747	0.747753	16	0.721747	0.252247	-0.67733	0.252247	0.278253	25	0.252247	-0.60113	-0.60113
bta01100 Metabolic pathways	0.747753	-0.67733	0.747753	0.747753	25	0.747753	0.278253	-0.60113	0.278253	0.278253	16	0.278253	-0.67733	-0.67733
