## Additional File 5 for "Adipose gene expression profiles and their associations with adaptations in Northern Finncattle, Mirandesa cattle, Yakutian cattle and Holstein cattle"

### Sheet: Sheet1
Table S1 Metacarpal tissue Differential Gene Expression of Yakutian vs. Mirandesa
gene ID	baseMean	log2FoldChange	lfcSE	stat	pvalue	padj	ensembl transcript id	ensembl peptide id	external gene name	entrez gene id	chromosome name	description	gene function
ENSBTAG00000001864	46.804	2.208	0.506218	4.36103	1.29e-05	0.027318	ENSBTAT00000075317	ENSBTAP00000067908	NR4A3	528877	8	nuclear receptor subfamily 4 group A member 3	upregulated in intramuscular fat- contributes to marbling.
ENSBTAG00000052066	21.907	2.111	0.510844	4.13203	3.6e-05	0.030892	ENSBTAT00000081567	NA	NA	NA	10
ENSBTAG00000003802	88.087	2.02	0.468736	4.31046	1.63e-05	0.027318	ENSBTAT00000004942	ENSBTAP00000004942	TEKT3	522915	19	tektin 3	upregulated in mammary development during heat stress
ENSBTAG00000006490	71.997	1.892	0.470894	4.0176	5.88e-05	0.037513	ENSBTAT00000008504	ENSBTAP00000008504	BOLA-DOA	525727	23	major histocompatibility complex, class II, DO alpha
ENSBTAG00000021190	805.77	1.69	0.427878	3.94899	7.85e-05	0.043345	ENSBTAT00000028238	ENSBTAP00000028238	CDH2	281062	24	cadherin 2	Milk traits
ENSBTAG00000030669	250.01	1.667	0.347935	4.78971	1.67e-06	0.008609	ENSBTAT00000072000	ENSBTAP00000067897	FGGY	534011	3	FGGY carbohydrate kinase domain containing	possibly associated with growth curve traits in brahman cattle, associated with adult onset obesity in mice and humans
ENSBTAG00000054656	4305.6	1.584	0.366697	4.31978	1.56e-05	0.027318	ENSBTAT00000085587	ENSBTAP00000070046	PAIP2B	789468	11	poly(A) binding protein interacting protein 2B	Early calving in Nelore cattle
ENSBTAG00000048952	604.66	-1.59	0.397335	-4.00201	6.28e-05	0.037513	ENSBTAT00000084074	NA	NA	NA	19
ENSBTAG00000006541	76.129	-1.621	0.378048	-4.28869	1.8e-05	0.027318	ENSBTAT00000008593	ENSBTAP00000008593	ATP2A1	518117	25	ATPase sarcoplasmic/endoplasmic reticulum Ca2+ transporting 1	missense mutation leads to congenital pseudomytonia in chianina cattle, or brody disease in human
ENSBTAG00000006881	749.24	-1.654	0.310862	-5.31984	1.04e-07	0.001606	ENSBTAT00000080052	ENSBTAP00000073499	SLC35B1	353217	19	solute carrier family 35 member B1	Lactose content, milk traits
ENSBTAG00000009788	515.24	-1.746	0.436435	-4.00101	6.31e-05	0.037513	ENSBTAT00000002891	ENSBTAP00000002891	NA	785383	10
ENSBTAG00000017855	5249.1	-1.78	0.456041	-3.90263	9.52e-05	0.047465	ENSBTAT00000023734	ENSBTAP00000023734	ITM2C	539959	2	integral membrane protein 2C	possibly associated with residual feed intake/msucle gene expression in Nelore cattle
ENSBTAG00000033107	467.33	-2.009	0.500747	-4.01147	6.03e-05	0.037513	ENSBTAT00000061133	ENSBTAP00000053771	OSMR	NA	20	oncostatin M receptor	possibly involved in mammary epithelium regeneration after infection and cell apoptosis (mastitis); immune response to Brucella abortus !
ENSBTAG00000024980	811.81	-2.044	0.508769	-4.01829	5.86e-05	0.037513	ENSBTAT00000066858	ENSBTAP00000059169	VIT	280957	11	vitrin	Milk fat yield /Milk traits
ENSBTAG00000007312	457.46	-2.188	0.514586	-4.25188	2.12e-05	0.027318	ENSBTAT00000009621	ENSBTAP00000009621	CD209	513266	7	CD209 molecule	Susceptibility to bovine paratuberculosis
ENSBTAG00000018777	2015.9	-2.22	0.53649	-4.13742	3.51e-05	0.030892	ENSBTAT00000032274	ENSBTAP00000032210	ADCY5	505740	1	adenylate cyclase 5	Ovarian morphological traits
ENSBTAG00000026586	194.77	-2.273	0.558051	-4.0724	4.65e-05	0.036389	ENSBTAT00000049176	ENSBTAP00000048703	PPP1R14C	617148	9	protein phosphatase 1 regulatory inhibitor subunit 14C	Immune tolerance/Trypanotolerance in Sheko breed; Longevity

### Sheet: Sheet2
Table S2 Metacarpal tissue Differential Gene Expression of Yakutian vs. Northern Finncattle
gene ID	baseMean	log2FoldChange	lfcSE	stat	pvalue	padj	ensembl transcript id	ensembl peptide id	external gene name	entrez gene id	chromosome name	description	gene function
ENSBTAG00000011101	219.849	2.19539	0.498567	4.4034	1.07e-05	0.030164	ENSBTAT00000014742	ENSBTAP00000014742	EML6	516921	11	EMAP like 6	reproductive traits, body composition traits
ENSBTAG00000005596	3615.21	-1.69926	0.368145	-4.61575	3.92e-06	0.025244	ENSBTAT00000007349	ENSBTAP00000007349	IGFBP2	282260	2	insulin like growth factor binding protein 2	growth, fertility, milk production, metabolic traits, immune response to endometritis
ENSBTAG00000021685	30.9248	-2.17037	0.498229	-4.35616	1.32e-05	0.030697	ENSBTAT00000028899	ENSBTAP00000028899	EEF1A2	515233	13	eukaryotic translation elongation factor 1 alpha 2	susceptibility to paratuberculosis
ENSBTAG00000034433	5.12563	-2.34912	0.556568	-4.22073	2.44e-05	0.045951	ENSBTAT00000023331	ENSBTAP00000054964	NA	NA	19
ENSBTAG00000026278	107.468	-2.37318	0.524192	-4.52731	5.97e-06	0.025364	ENSBTAT00000037275	ENSBTAP00000037110	CLDN4	414921	25	claudin 4	lactation
ENSBTAG00000048135	454.399	-2.41832	0.544559	-4.44087	8.96e-06	0.030164	ENSBTAT00000066155	ENSBTAP00000055469	NA	NA	20
ENSBTAG00000050485	258.021	-2.50382	0.545644	-4.58874	4.46e-06	0.025244	ENSBTAT00000044103	ENSBTAP00000041617	NA	NA	17

### Sheet: Sheet3
Table S3 Metacarpal tissue Differential Gene Expression of Mirandesa vs. Northern Finncattle
gene ID	baseMean	log2FoldChange	lfcSE	stat	pvalue	padj	ensembl transcript id	ensembl peptide id	external gene name	entrez gene id	chromosome name	description	gene function
ENSBTAG00000011105	4939.15	1.58428	0.381071	4.15744	3.22e-05	0.043931	ENSBTAT00000014749	ENSBTAP00000014749	SLC38A2	338044	5	solute carrier family 38 member 2	fertility, lactation, postmortem carcass traits in nellore cattle	Forde, et. Al. 2014; rosa et al. 2020
