## Additional File 6 for "Adipose gene expression profiles and their associations with adaptations in Northern Finncattle, Mirandesa cattle, Yakutian cattle and Holstein cattle"

### Sheet: Sheet1
Table S1 Perirenal Tissue Differential Gene expression of Yakutian vs Mirandesa
gene ID	baseMean	log2FoldChange	lfcSE	stat	pvalue	padj	ensembl transcript id	ensembl peptide id	external gene name	entrez gene id	chromosome name	description	gene function
ENSBTAG00000000818	69.8186	2.6714	0.55758	4.79106	1.66e-06	0.00937	ENSBTAT00000085349	ENSBTAP00000056809	PLEKHG7	519417	5	pleckstrin homology and RhoGEF domain containing G7	??
ENSBTAG00000047138	180.349	-2.1071	0.46085	-4.57221	4.83e-06	0.016354	ENSBTAT00000065044	ENSBTAP00000055744	AVPR2	281642	X	arginine vasopressin receptor 2	physiological domestication;
ENSBTAG00000009844	9068.1	-2.20169	0.470196	-4.68249	2.83e-06	0.012004	ENSBTAT00000012977	ENSBTAP00000012977	CCN1	508941	3	cellular communication network factor 1	??
ENSBTAG00000010738	3935.13	-2.21365	0.427602	-5.17689	2.26e-07	0.001911	ENSBTAT00000014215	ENSBTAP00000014215	CCL14	616723	19	chemokine (C-C motif) ligand 14	Mycobacterium avium, parauberculosis susceptibility (??)
ENSBTAG00000052504	968.876	-2.66683	0.494136	-5.39696	6.78e-08	0.001148	ENSBTAT00000080541	ENSBTAP00000069532	KLF2	520939	7	Kruppel like factor 2	Fat deposition/adipogenesis
ENSBTAG00000003220	987.565	-2.66698	0.630976	-4.22676	2.37e-05	0.044632	ENSBTAT00000004179	ENSBTAP00000004179	ACKR1	528076	3	atypical chemokine receptor 1	Mastitis association
ENSBTAG00000021503	7.12913	-3.04871	0.693833	-4.39401	1.11e-05	0.02878	ENSBTAT00000028659		NA	NA	12
ENSBTAG00000001595	204.891	-3.08049	0.703373	-4.37959	1.19e-05	0.02878	ENSBTAT00000082722	ENSBTAP00000065728	MT1E	613358	18	metallothionein 1E	feed efficiency, stress response? (potentially)
ENSBTAG00000045530	10.4845	-3.09059	0.727016	-4.25106	2.13e-05	0.044632	ENSBTAT00000065535		SCARNA2	112000000	3	small Cajal body-specific RNA 2	??

### Sheet: Sheet2
Table S2 Perirenal Tissue Differential Gene expression of Yakutian vs Northern Finncattle
gene ID	baseMean	log2FoldChange	lfcSE	stat	pvalue	padj	ensembl transcript id	ensembl peptide id	external gene name	entrez gene id	chromosome name	description	gene function
ENSBTAG00000031454	18.5367	3.25913	0.627377	5.19485	2.05e-07	0.000868	ENSBTAT00000010816	ENSBTAP00000010816	PRSS42	532884	10	meiosis specific nuclear structural 1	??
ENSBTAG00000000271	43.5773	2.60322	0.627086	4.1513	3.31e-05	0.035264	ENSBTAT00000000337	ENSBTAP00000000337	MNS1	NA	21		Milking speed
ENSBTAG00000033345	109.828	-1.96144	0.463729	-4.22971	2.34e-05	0.028318	ENSBTAT00000047426	ENSBTAP00000044633	STAR	280795	10	Fos proto-onco, AP-1 transcription factor subunit	altered gonadal development due to maternal overnutrition
ENSBTAG00000016354	3772.6	-2.18966	0.378278	-5.7885	7.1e-09	6.02e-05	ENSBTAT00000021755	ENSBTAP00000021755	IER2	508941	3	cellular communication network factor 1	possibly bovine herpesvirus??
ENSBTAG00000014554	543.566	-2.22844	0.538825	-4.13573	3.54e-05	0.035264	ENSBTAT00000079075	ENSBTAP00000058415	SNAI1	407125	7	early growth response 1
ENSBTAG00000052504	968.876	-2.23748	0.470568	-4.75485	1.99e-06	0.005608	ENSBTAT00000080541	ENSBTAP00000069532	KLF2	510803	7	peptidoglycan recognition protein 2	Fat deposition/adipogenesis
ENSBTAG00000009844	9068.1	-2.42638	0.447294	-5.42458	5.81e-08	0.000328	ENSBTAT00000012977	ENSBTAP00000012977	CCN1	504492	13	snail family transcriptional repressor 1	??
ENSBTAG00000004322	9133.89	-2.61814	0.575351	-4.55051	5.35e-06	0.009067	ENSBTAT00000005660	ENSBTAP00000005660	FOS	525380	7	immediate early response 2	response to mastitis, s.aureus
ENSBTAG00000012280	60.6054	-2.72515	0.618189	-4.40828	1.04e-05	0.016049	ENSBTAT00000047024	ENSBTAP00000044262	PGLYRP2	504538	22	serine protease 42	Antimicrobial affinity
ENSBTAG00000001219	590.53	-2.84302	0.671581	-4.23332	2.3e-05	0.028318	ENSBTAT00000082664	ENSBTAP00000062969	NA	281507	27	steroidogenic acute regulatory protein
ENSBTAG00000050136	34.9267	-2.86291	0.691663	-4.13916	3.49e-05	0.035264	ENSBTAT00000075476	ENSBTAP00000072972	NA	NA	20
ENSBTAG00000048048	91.2544	-2.96927	0.688205	-4.31451	1.6e-05	0.022584	ENSBTAT00000066212	ENSBTAP00000054499	NA	NA	21
ENSBTAG00000050723	521.278	-3.17621	0.69174	-4.59162	4.4e-06	0.00828	ENSBTAT00000078996	ENSBTAP00000058812	NA	NA	17
ENSBTAG00000010069	14002.2	-3.30673	0.51153	-6.46439	1.02e-10	1.72e-06	ENSBTAT00000013284	ENSBTAP00000013284	EGR1	NA	17		Oocyte maturation; adipocyte differentiation and adipogenesis
ENSBTAG00000051010	12.0709	-3.34206	0.727022	-4.59692	4.29e-06	0.00828	ENSBTAT00000084927	ENSBTAP00000070574	NA	NA	21
ENSBTAG00000050485	888.476	-3.36428	0.726411	-4.63137	3.63e-06	0.00828	ENSBTAT00000044103	ENSBTAP00000041617	NA	NA	21
ENSBTAG00000047700	565.773	-3.58093	0.718401	-4.98458	6.21e-07	0.002104	ENSBTAT00000063930	ENSBTAP00000054179	NA	520939	7	Kruppel like factor 2

### Sheet: Sheet3
Table S3 Perirenal Tissue Differential Gene expression of Mirandesa vs Northern Finncattle
gene ID	baseMean	log2FoldChange	lfcSE	stat	pvalue	padj	ensembl transcript id	ensembl peptide id	external gene name	entrez gene id	chromosome name	description	gene function
ENSBTAG00000001595	204.891	4.08152	0.706086	5.78048	7.45e-09	0.000101	ENSBTAT00000082722	ENSBTAP00000065728	MT1E	613358	18	metallothionein 1E	feed efficiency, stress response? (potentially)
ENSBTAG00000020835	956.063	-1.83335	0.407965	-4.49388	6.99e-06	0.023784	ENSBTAT00000077413	ENSBTAP00000070615	KIAA0513	507534	18	KIAA0513	Within top 5% selection in Chianina, Romagnola, and Marchigiana breeds, associated with residual feed intake in indicine cattle
ENSBTAG00000050485	888.476	-3.48061	0.725072	-4.80036	1.58e-06	0.007181	ENSBTAT00000044103	ENSBTAP00000041617	NA	NA	17
ENSBTAG00000047700	565.773	-3.73644	0.709883	-5.26346	1.41e-07	0.000962	ENSBTAT00000063930	ENSBTAP00000054179	NA	NA	20
