## Additional File 7 for "Adipose gene expression profiles and their associations with adaptations in Northern Finncattle, Mirandesa cattle, Yakutian cattle and Holstein cattle"

### Sheet: Sheet1
Table S1 Tailhead Tissue Differential Gene expression of Yakutian vs Mirandesa
gene ID	baseMean	log2FoldChange	lfcSE	stat	pvalue	padj	ensembl transcript id	ensembl peptide id	external gene name	entrez gene id	chromosome name	description	gene function
ENSBTAG00000007104	18.5861	3.63552	0.774807	4.69216	2.7e-06	0.013981	ENSBTAT00000009340	ENSBTAP00000009340	JPH4	781073	10	junctophilin 4	??
ENSBTAG00000006538	90.9937	-3.26325	0.686526	-4.75328	2e-06	0.013981	ENSBTAT00000008581	ENSBTAP00000008581	PTHLH	286767	5	parathyroid hormone like hormone	puberty: formation of mammary gland; Milk Protein and fat percentage; Hoof disorders in Fleckvieh
ENSBTAG00000048635	12.8565	-3.55972	0.815195	-4.36671	1.26e-05	0.048924	ENSBTAT00000072536	ENSBTAP00000073461		NA	3
ENSBTAG00000026586	120.386	-4.00049	0.78898	-5.07045	3.97e-07	0.006157	ENSBTAT00000049176	ENSBTAP00000048703	PPP1R14C	617148	9	protein phosphatase 1 regulatory inhibitor subunit 14C	Immune tolerance/Trypanotolerance in Sheko breed; Longevity

### Sheet: Sheet2
Table S2 Tailhead Tissue Differential Gene expression of Yakutian vs Northern Finncattle
gene ID	baseMean	log2FoldChange	lfcSE	stat	pvalue	padj	ensembl transcript id	ensembl peptide id	external gene name	entrez gene id	chromosome name	description	gene function
ENSBTAG00000005596	507.333	3.69211	0.736247	5.01478	5.31e-07	0.009442	ENSBTAT00000007349	ENSBTAP00000007349	IGFBP2	282260	2	insulin like growth factor binding protein 2	Puberty; Female reproduction/ lactation	Fortes, et al. 2012; DC Wathes, 2012
ENSBTAG00000009617	563.615	-3.52567	0.720214	-4.89531	9.82e-07	0.009442	ENSBTAT00000042960	ENSBTAP00000040563	SLC2A1	282356	3	solute carrier family 2 member 1	milk quality/yield; Bovine Respiratory Disease	Bhat, et al. 2019; Neupane, et al. 2018

### Sheet: Sheet3
Table S3 Tailhead Tissue Differential Gene expression of Mirandesa vs Northern Finncattle
gene ID	baseMean	log2FoldChange	lfcSE	stat	pvalue	padj	ensembl transcript id	ensembl peptide id	external gene name	entrez gene id	chromosome name	description	gene function
ENSBTAG00000014921	83.97	4.21701	0.825164	5.11051	3.21e-07	0.003255	ENSBTAT00000019865	ENSBTAP00000019865	IL6	280826	4	interleukin 6	susceptibility/inflammation paratuberculosis, mycobacterium avium; associated with mastitis; trypanosomiasis
ENSBTAG00000046277	435.268	3.83513	0.789942	4.85495	1.2e-06	0.004989	ENSBTAT00000065520	ENSBTAP00000055609	RGS4	617437	3	regulator of G protein signaling 4	myometrial relaxation in Nguni cattle; association with Bovine respiratory disease
ENSBTAG00000020814	85.7193	3.61577	0.790027	4.57676	4.72e-06	0.009229	ENSBTAT00000027736	ENSBTAP00000027736	C2CD4B	529849	10	C2 calcium dependent domain containing 4B	Milk traits in supplementation with sunflower oil
ENSBTAG00000001595	307.468	3.49836	0.818082	4.2763	1.9e-05	0.023632	ENSBTAT00000082722	ENSBTAP00000065728	MT1E	613358	18	metallothionein 1E	feed efficiency, stress response
ENSBTAG00000014113	196.306	3.46358	0.783398	4.42123	9.81e-06	0.014917	ENSBTAT00000018757	ENSBTAP00000018757	CCL8	281044	19	chemokine (C-C motif) ligand 8	innate immune response to FMD
ENSBTAG00000048931	238.342	3.23942	0.811198	3.99338	6.51e-05	0.039135	ENSBTAT00000080346	ENSBTAP00000072499	NA	NA	7
ENSBTAG00000050420	80.5898	3.22202	0.780661	4.1273	3.67e-05	0.029537	ENSBTAT00000066802	ENSBTAP00000060533	NA	512863	18
ENSBTAG00000040367	447.032	3.12868	0.805659	3.88338	0.000103	0.045459	ENSBTAT00000044482	ENSBTAP00000048506	NA	NA	2
ENSBTAG00000026428	37.3694	3.11851	0.802094	3.88796	0.000101	0.045459	ENSBTAT00000037556	ENSBTAP00000037385	ATP6V0C	102000000	8	ATPase H+ transporting V0 subunit c	??
ENSBTAG00000047225	45.5515	3.00773	0.664689	4.52501	6.04e-06	0.010327	ENSBTAT00000065305	ENSBTAP00000054020	BCL2L14	508365	5	BCL2 like 14	Lactation, Marbling
ENSBTAG00000037778	803.691	2.83263	0.732271	3.86828	0.00011	0.046857	ENSBTAT00000045994	ENSBTAP00000043331	CXCL3	613667	6	chemokine (C-X-C motif) ligand 3	theleriosis host-pathogen interaction; response to mastitis, s.aureus
ENSBTAG00000008409	3143.4	2.46874	0.596992	4.13529	3.55e-05	0.029537	ENSBTAT00000011066	ENSBTAP00000011066	MYC	511077	14	MYC proto-onco, bHLH transcription factor	fertility, production traits
ENSBTAG00000010719	1278.35	2.22247	0.556872	3.99099	6.58e-05	0.039135	ENSBTAT00000014193	ENSBTAP00000014193	ANGPTL1	509971	16	angiopoietin like 1	Growth Traits
ENSBTAG00000006307	646.232	1.75788	0.439526	3.9995	6.35e-05	0.039135	ENSBTAT00000008272	ENSBTAP00000008272	HSD17B11	527592	6	hydroxysteroid 17-beta dehydrogenase 11	??
ENSBTAG00000014057	546.183	1.69995	0.35623	4.77205	1.82e-06	0.004989	ENSBTAT00000018680	ENSBTAP00000018680	SLC35A1	536838	9	solute carrier family 35 member A1	Milking temperament
ENSBTAG00000019106	977.742	1.62478	0.406505	3.99695	6.42e-05	0.039135	ENSBTAT00000025437	ENSBTAP00000025437	EIF1B	513481	22	eukaryotic translation initiation factor 1B	Reproductive traits
ENSBTAG00000000447	238.131	1.61587	0.399687	4.04283	5.28e-05	0.038023	ENSBTAT00000000570	ENSBTAP00000000570	FRA10AC1	615724	26	FRA10A associated CGG repeat 1	??
ENSBTAG00000007988	744.369	1.53118	0.392487	3.90122	9.57e-05	0.045459	ENSBTAT00000061491	ENSBTAP00000053418	STX2	519148	17	syntaxin 2	??
ENSBTAG00000017375	706.948	1.49988	0.380796	3.93879	8.19e-05	0.04533	ENSBTAT00000023103	ENSBTAP00000023103	FAM241A	767842	6	family with sequence similarity 241 member A	??
ENSBTAG00000043563	63149.8	-2.27743	0.585868	-3.88728	0.000101	0.045459	ENSBTAT00000060577	ENSBTAP00000053152	ND5	3283887	MT	NADH dehydrogenase subunit 5	Growth traits
ENSBTAG00000012518	1081.53	-2.5834	0.538509	-4.79732	1.61e-06	0.004989	ENSBTAT00000083691	ENSBTAP00000062959	PCDH1	509388	7	protocadherin 1	feed intake?
ENSBTAG00000009510	128.805	-2.74199	0.595474	-4.60472	4.13e-06	0.009229	ENSBTAT00000012514	ENSBTAP00000012514	ADRA2B	516422	11	adrenoceptor alpha 2B	??
ENSBTAG00000046199	147.631	-2.85423	0.731155	-3.90373	9.47e-05	0.045459	ENSBTAT00000047691	ENSBTAP00000044872	NRXN1	281950	11	neurexin 1	Immunity and disease
ENSBTAG00000019900	394.964	-3.1028	0.70933	-4.37427	1.22e-05	0.016667	ENSBTAT00000085831	ENSBTAP00000063283	LNPEP	521633	7	leucyl and cystinyl aminopeptidase	fat deposition/intramuscular fat
ENSBTAG00000024021	217.309	-3.18577	0.755845	-4.21485	2.5e-05	0.026302	ENSBTAT00000061495	ENSBTAP00000053469	NRXN1	NA	11	neurexin 1
ENSBTAG00000049003	50.7508	-3.90789	0.776025	-5.03577	4.76e-07	0.003255	ENSBTAT00000082784		NA	NA	21
