## Additional File 9 for "Adipose gene expression profiles and their associations with adaptations in Northern Finncattle, Mirandesa cattle, Yakutian cattle and Holstein cattle"

### Sheet: Sheet1
Table S1 Upregulated KEGG of Tailhead Tissue Differential Gene Expression of Yakutian Cattle vs Holstein Cattle
KEGG	p geomean	stat.mean	p value	q value	set size	exp1
bta04658 Th1 and Th2 cell differentiation	0.000314	4.04967	0.000314	0.003896	19	0.000314
bta04659 Th17 cell differentiation	0.000548	3.88856	0.000548	0.003896	17	0.000548
bta04612 Antigen processing and presentation	0.000702	3.70077	0.000702	0.003896	18	0.000702
bta04062 Chemokine signaling pathway	0.000857	3.62733	0.000857	0.003896	19	0.000857
bta04060 Cytokine-cytokine receptor interaction	0.000879	3.39353	0.000879	0.003896	25	0.000879
bta04514 Cell adhesion molecules	0.00126	3.28343	0.00126	0.003896	24	0.00126
bta04061 Viral protein interaction with cytokine and cytokine receptor	0.001281	3.48547	0.001281	0.003896	18	0.001281
bta04640 Hematopoietic cell lineage	0.001426	3.42026	0.001426	0.003896	18	0.001426
bta04660 T cell receptor signaling pathway	0.001524	3.51895	0.001524	0.003896	14	0.001524
bta04650 Natural killer cell mediated cytotoxicity	0.002068	3.28295	0.002068	0.004757	15	0.002068
bta04145 Phagosome	0.023432	2.26009	0.023432	0.048995	11	0.023432
bta04621 NOD-like receptor signaling pathway	0.032997	1.95104	0.032997	0.063244	13	0.032997
bta04064 NF-kappa B signaling pathway	0.057431	1.66799	0.057431	0.101609	10	0.057431
bta04010 MAPK signaling pathway	0.089487	1.38685	0.089487	0.147015	14	0.089487
bta04015 Rap1 signaling pathway	0.125365	1.18444	0.125365	0.192226	11	0.125365
bta04080 Neuroactive ligand-receptor interaction	0.19198	0.883686	0.19198	0.275972	16	0.19198
bta04020 Calcium signaling pathway	0.401875	0.251854	0.401875	0.540757	11	0.401875
bta04151 PI3K-Akt signaling pathway	0.423201	0.196524	0.423201	0.540757	10	0.423201
bta04714 Thermogenesis	0.995938	-2.87883	0.995938	1	15	0.995938
bta00190 Oxidative phosphorylation	0.996778	-3.5206	0.996778	1	10	0.996778
bta00280 Valine, leucine and isoleucine degradation	0.997589	-3.6973	0.997589	1	10	0.997589
bta01200 Carbon metabolism	0.999299	-4.14592	0.999299	1	12	0.999299
bta01100 Metabolic pathways	1	-5.51312	1	1	70	1

### Sheet: Sheet2
Table S2 Downregulated KEGG of Tailhead Tissue Differential Gene Expression of Yakutian Cattle vs Holstein Cattle
KEGG	p geomean	stat.mean	p value	q value	set size	exp1
bta01100 Metabolic pathways	9.14e-08	-5.51312	9.14e-08	2.1e-06	70	9.14e-08
bta01200 Carbon metabolism	0.000701	-4.14592	0.000701	0.00806	12	0.000701
bta00280 Valine, leucine and isoleucine degradation	0.002411	-3.6973	0.002411	0.018486	10	0.002411
bta00190 Oxidative phosphorylation	0.003222	-3.5206	0.003222	0.018524	10	0.003222
bta04714 Thermogenesis	0.004062	-2.87883	0.004062	0.018683	15	0.004062
bta04151 PI3K-Akt signaling pathway	0.576799	0.196524	0.576799	0.999686	10	0.576799
bta04020 Calcium signaling pathway	0.598125	0.251854	0.598125	0.999686	11	0.598125
bta04080 Neuroactive ligand-receptor interaction	0.80802	0.883686	0.80802	0.999686	16	0.80802
bta04015 Rap1 signaling pathway	0.874635	1.18444	0.874635	0.999686	11	0.874635
bta04010 MAPK signaling pathway	0.910513	1.38685	0.910513	0.999686	14	0.910513
bta04064 NF-kappa B signaling pathway	0.942569	1.66799	0.942569	0.999686	10	0.942569
bta04621 NOD-like receptor signaling pathway	0.967003	1.95104	0.967003	0.999686	13	0.967003
bta04145 Phagosome	0.976568	2.26009	0.976568	0.999686	11	0.976568
bta04650 Natural killer cell mediated cytotoxicity	0.997932	3.28295	0.997932	0.999686	15	0.997932
bta04660 T cell receptor signaling pathway	0.998476	3.51895	0.998476	0.999686	14	0.998476
bta04640 Hematopoietic cell lineage	0.998574	3.42026	0.998574	0.999686	18	0.998574
bta04061 Viral protein interaction with cytokine and cytokine receptor	0.998719	3.48547	0.998719	0.999686	18	0.998719
bta04514 Cell adhesion molecules	0.99874	3.28343	0.99874	0.999686	24	0.99874
bta04060 Cytokine-cytokine receptor interaction	0.999121	3.39353	0.999121	0.999686	25	0.999121
bta04062 Chemokine signaling pathway	0.999143	3.62733	0.999143	0.999686	19	0.999143
bta04612 Antigen processing and presentation	0.999298	3.70077	0.999298	0.999686	18	0.999298
bta04659 Th17 cell differentiation	0.999452	3.88856	0.999452	0.999686	17	0.999452
bta04658 Th1 and Th2 cell differentiation	0.999686	4.04967	0.999686	0.999686	19	0.999686

### Sheet: Sheet3
Table S1 Upregulated KEGG of Perirenal Tissue Differential Gene Expression of Yakutian Cattle vs Holstein Cattle
KEGG	p geomean	stat.mean	p value	q value	set size	exp1
bta04660 T cell receptor signaling pathway	0.038806	1.89489	0.038806	0.268888	10	0.038806
bta04612 Antigen processing and presentation	0.043594	1.78671	0.043594	0.268888	15	0.043594
bta04640 Hematopoietic cell lineage	0.068527	1.53858	0.068527	0.268888	15	0.068527
bta04658 Th1 and Th2 cell differentiation	0.081889	1.43068	0.081889	0.268888	15	0.081889
bta04514 Cell adhesion molecules	0.090429	1.37438	0.090429	0.268888	15	0.090429
bta04650 Natural killer cell mediated cytotoxicity	0.094902	1.37432	0.094902	0.268888	11	0.094902
bta04062 Chemokine signaling pathway	0.147678	1.07255	0.147678	0.334315	13	0.147678
bta04659 Th17 cell differentiation	0.157325	1.02433	0.157325	0.334315	15	0.157325
bta04060 Cytokine-cytokine receptor interaction	0.271964	0.612038	0.271964	0.51371	22	0.271964
bta04061 Viral protein interaction with cytokine and cytokine receptor	0.312215	0.496093	0.312215	0.530765	14	0.312215
bta01100 Metabolic pathways	0.687026	-0.48853	0.687026	0.916282	70	0.687026
bta04080 Neuroactive ligand-receptor interaction	0.715894	-0.57838	0.715894	0.916282	14	0.715894
bta04020 Calcium signaling pathway	0.755193	-0.7114	0.755193	0.916282	10	0.755193
bta01200 Carbon metabolism	0.784975	-0.8057	0.784975	0.916282	12	0.784975
bta04151 PI3K-Akt signaling pathway	0.857329	-1.10744	0.857329	0.916282	10	0.857329
bta00190 Oxidative phosphorylation	0.862383	-1.11191	0.862383	0.916282	16	0.862383
bta04714 Thermogenesis	0.9372	-1.57015	0.9372	0.9372	20	0.9372
