## Additional File 10 for "Adipose gene expression profiles and their associations with adaptations in Northern Finncattle, Mirandesa cattle, Yakutian cattle and Holstein cattle"

### Sheet: Sheet1
Table S1 Metacarpal Tissue Yakutian Cattle Differential Gene Expression of Females vs Males
gene ID	baseMean	log2FoldChange	lfcSE	stat	pvalue	padj	ensembl gene id	ensembl transcript id	ensembl peptide id	external gene name	entrez gene id	chromosome name	description	function
ENSBTAG00000032538	26.0738	2.55353	0.389892	6.54934	5.78e-11	1.05e-06	ENSBTAG00000032538	ENSBTAT00000046168	ENSBTAP00000043491	TPRG1	615508	1	tumor protein p63 regulated 1	feed intake (high gain low intake)
ENSBTAG00000014229	21.544	1.92285	0.400986	4.7953	1.62e-06	0.002677	ENSBTAG00000014229	ENSBTAT00000083062	ENSBTAP00000059660	SYT17	532273	25	synaptotagmin 17	methionine stimulation of bovine mammary cells
ENSBTAG00000054307	10.1798	1.89349	0.3924	4.82541	1.4e-06	0.002533	ENSBTAG00000054307	ENSBTAT00000081529	ENSBTAP00000069032		NA	19
ENSBTAG00000017955	35.1399	1.67009	0.396343	4.21376	2.51e-05	0.018211	ENSBTAG00000017955	ENSBTAT00000083648	ENSBTAP00000065904	KCNIP3	513316	11	potassium voltage-gated channel interacting protein 3	Association with bovine respiratory disease
ENSBTAG00000032642	41.16	1.65147	0.373574	4.42073	9.84e-06	0.009906	ENSBTAG00000032642	ENSBTAT00000002908	ENSBTAP00000002908	GSTA3	768055	23	glutathione S-transferase, alpha 3	Muscle development in Pinan Cattle; fertility/immune traits in Xiangxi cattle	http://pvj.com.pk/pdf-files/42_2/266-270.pdf
ENSBTAG00000051202	3.12561	1.57742	0.377665	4.17676	2.96e-05	0.019852	ENSBTAG00000051202	ENSBTAT00000086340			NA	6
ENSBTAG00000002680	53.5312	-1.49284	0.381837	-3.90962	9.24e-05	0.042966	ENSBTAG00000002680	ENSBTAT00000083221	ENSBTAP00000059452	TMEM132E	506723	19	transmembrane protein 132E	Association with muscular structure/ Lipomatous Myopathy in Piedmontese Beef cattle;
ENSBTAG00000051395	11.5911	-1.50612	0.386677	-3.89503	9.82e-05	0.044495	ENSBTAG00000051395	ENSBTAT00000079113	ENSBTAP00000069059		NA	2
ENSBTAG00000007348	4.89023	-1.50837	0.384862	-3.91925	8.88e-05	0.042372	ENSBTAG00000007348	ENSBTAT00000071134	ENSBTAP00000070804	STRA6	515911	21	signaling receptor and transporter of retinol STRA6	Marbling/carcass traits in Japanese Black cattle; Known to be a sexually dimorphic gene in muscle and pituatary gland; associated with intramuscular fat	https://bmcgenomics.biomedcentral.com/articles/10.1186/s12864-016-2400-4	https://bmcgenomics.biomedcentral.com/articles/10.1186/s12864-020-6505-4
ENSBTAG00000054149	32.0166	-1.52271	0.350047	-4.35002	1.36e-05	0.012338	ENSBTAG00000054149	ENSBTAT00000013547	ENSBTAP00000013547	ZSCAN30	539119	24	zinc finger and SCAN domain containing 30	First calving interval in buffaloes
ENSBTAG00000040088	43.3742	-1.57369	0.399208	-3.94202	8.08e-05	0.039584	ENSBTAG00000040088	ENSBTAT00000012761	ENSBTAP00000012761	SLC9B2	616320	6	solute carrier family 9 member B2
ENSBTAG00000017738	293.345	-1.59122	0.399702	-3.98101	6.86e-05	0.037695	ENSBTAG00000017738	ENSBTAT00000054399	ENSBTAP00000053098	EMID1	506282	17	EMI domain containing 1
ENSBTAG00000013416	7.3914	-1.6026	0.392984	-4.07803	4.54e-05	0.02839	ENSBTAG00000013416	ENSBTAT00000017853	ENSBTAP00000017853	MGC133636	515992	13	cystatin SC
ENSBTAG00000021092	98.4759	-1.60327	0.371845	-4.31167	1.62e-05	0.012996	ENSBTAG00000021092	ENSBTAT00000028091	ENSBTAP00000028091	ATP6V0D2	511839	14	ATPase H+ transporting V0 subunit d2
ENSBTAG00000032034	33.2724	-1.61781	0.349755	-4.62554	3.74e-06	0.004838	ENSBTAG00000032034	ENSBTAT00000045443	ENSBTAP00000056381		784058	6
ENSBTAG00000008717	1448.91	-1.67434	0.399054	-4.19577	2.72e-05	0.01896	ENSBTAG00000008717	ENSBTAT00000011485	ENSBTAP00000011485	SERPINE2	282521	2	serpin family E member 2
ENSBTAG00000002249	10.4966	-1.68714	0.391266	-4.31199	1.62e-05	0.012996	ENSBTAG00000002249	ENSBTAT00000009725	ENSBTAP00000009725	NAALADL1	506692	29	N-acetylated alpha-linked acidic dipeptidase like 1	residual feed intake
ENSBTAG00000010253	11.6956	-1.69528	0.388428	-4.36447	1.27e-05	0.012158	ENSBTAG00000010253	ENSBTAT00000013544	ENSBTAP00000013544	SYTL1	527641	2	synaptotagmin like 1	Association with brucellosis susceptibility
ENSBTAG00000045787	11.0071	-1.69949	0.380041	-4.47186	7.75e-06	0.009278	ENSBTAG00000045787	ENSBTAT00000065725	ENSBTAP00000055095	CDS1	100000000	6	CDP-diacylglycerol synthase 1	Intramuscular fat in nelore
ENSBTAG00000051436	7.84711	-1.69977	0.394583	-4.30778	1.65e-05	0.012996	ENSBTAG00000051436	ENSBTAT00000071327			NA	11
ENSBTAG00000048899	16.1991	-1.73597	0.368967	-4.70495	2.54e-06	0.003836	ENSBTAG00000048899	ENSBTAT00000084449			NA	7
ENSBTAG00000037832	33.8147	-1.74521	0.391287	-4.46017	8.19e-06	0.009278	ENSBTAG00000037832	ENSBTAT00000082662	ENSBTAP00000064204	ASPHD2	541223	17	aspartate beta-hydroxylase domain containing 2	Lipid metabolism in bovine mammaries; backfat thickness in Nellore	https://repositorio.unesp.br/bitstream/handle/11449/217357/arikawa_lm_me_jabo.pdf?sequence=3&isAllowed=y	https://repositorio.unesp.br/handle/11449/217357
ENSBTAG00000037531	34.4352	-1.75348	0.36155	-4.84989	1.24e-06	0.002488	ENSBTAG00000037531	ENSBTAT00000055377	ENSBTAP00000071802		NA	9
ENSBTAG00000000211	125.706	-1.81476	0.297243	-6.10532	1.03e-09	6.2e-06	ENSBTAG00000000211	ENSBTAT00000076412	ENSBTAP00000066938	SHROOM2	523644	X	shroom family member 2	sex related in domestic species
ENSBTAG00000000448	33.9386	-1.86377	0.398035	-4.68244	2.83e-06	0.003953	ENSBTAG00000000448	ENSBTAT00000000573	ENSBTAP00000000573	BDH1	534090	1	3-hydroxybutyrate dehydrogenase 1	Milk/fatty acid content
ENSBTAG00000004429	32.2133	-1.90307	0.379457	-5.01526	5.3e-07	0.0012	ENSBTAG00000004429	ENSBTAT00000005807	ENSBTAP00000005807	GDF5	539559	13	growth differentiation factor 5	development and maintainance of bone cartilage/ body measurement traits;

### Sheet: Sheet2
Table S2 Metacarpal Tissue Mirandesa Cattle Differential Gene Expression of Females vs Males
gene ID	baseMean	log2FoldChange	lfcSE	stat	pvalue	padj	ensembl gene id	ensembl transcript id	ensembl peptide id	external gene name	entrez gene id	chromosome name	description	function
ENSBTAG00000007312	457.457	2.22483	0.37672	5.90578	3.51e-09	5.69e-05	ENSBTAG00000007312	ENSBTAT00000009621	ENSBTAP00000009621	CD209	513266	7	CD209 molecule	Association to latent paratuberculois
ENSBTAG00000013429	13.804	2.0249	0.397072	5.09959	3.4e-07	0.001865	ENSBTAG00000013429	ENSBTAT00000017867	ENSBTAP00000017867	CLEC4G	507332	7	C-type lectin domain family 4 member G	muscle tissue, beeef production
ENSBTAG00000018777	2015.86	1.82128	0.390419	4.66493	3.09e-06	0.007155	ENSBTAG00000018777	ENSBTAT00000032274	ENSBTAP00000032210	ADCY5	505740	1	adenylate cyclase 5	ovarian morphology/milk production
ENSBTAG00000024643	438	1.73117	0.399174	4.33688	1.45e-05	0.011734	ENSBTAG00000024643	ENSBTAT00000080622	ENSBTAP00000059952	VEPH1	100000000	1	ventricular zone expressed PH domain containing 1	Confirmation, carcass, adaptive traits
ENSBTAG00000033107	467.326	1.69384	0.367599	4.60785	4.07e-06	0.00784	ENSBTAG00000033107	ENSBTAT00000061133	ENSBTAP00000053771	OSMR	NA	20	oncostatin M receptor	mastitis
ENSBTAG00000009012	10611.6	1.69052	0.403666	4.18791	2.82e-05	0.016312	ENSBTAG00000009012	ENSBTAT00000011863	ENSBTAP00000011863	PTX3	541148	1	pentraxin 3	Immunity/mastitis
ENSBTAG00000008564	212.518	1.68738	0.396532	4.25535	2.09e-05	0.013545	ENSBTAG00000008564	ENSBTAT00000040069	ENSBTAP00000039849		511161	15
ENSBTAG00000005938	19.0509	1.662	0.39394	4.21893	2.45e-05	0.014749	ENSBTAG00000005938	ENSBTAT00000007796	ENSBTAP00000007796	BARHL2	539708	3	BarH like homeobox 2	temperament
ENSBTAG00000001595	44.7842	1.6136	0.392099	4.11528	3.87e-05	0.018874	ENSBTAG00000001595	ENSBTAT00000082722	ENSBTAP00000065728	MT1E	613358	18	metallothionein 1E	lactation
ENSBTAG00000027875	344.889	1.58719	0.38532	4.11915	3.8e-05	0.018874	ENSBTAG00000027875	ENSBTAT00000040194	ENSBTAP00000039972	CCDC141	530799	2	coiled-coil domain containing 141	Lactation traits
ENSBTAG00000054808	27.9279	1.55369	0.390106	3.98274	6.81e-05	0.025118	ENSBTAG00000054808	ENSBTAT00000069619	ENSBTAP00000069516	MT1A	404071	18	metallothionein-1A
ENSBTAG00000015520	344.549	1.52233	0.402056	3.78637	0.000153	0.040246	ENSBTAG00000015520	ENSBTAT00000020627	ENSBTAP00000020627	SLC11A1	282470	2	solute carrier family 11 member 1
ENSBTAG00000011563	30.1918	1.50985	0.372133	4.05728	4.96e-05	0.021768	ENSBTAG00000011563	ENSBTAT00000015363	ENSBTAP00000015363	TNFSF13B	107000000	12	TNF superfamily member 13b
ENSBTAG00000019533	152.299	-1.57373	0.381483	-4.12529	3.7e-05	0.018874	ENSBTAG00000019533	ENSBTAT00000026027	ENSBTAP00000026027	ADTRP	613714	23	androgen dependent TFPI regulating protein	Fatty acid profile
ENSBTAG00000004688	2102.98	-1.64843	0.364213	-4.52601	6.01e-06	0.008126	ENSBTAG00000004688	ENSBTAT00000006153	ENSBTAP00000006153	DHCR24	533726	3	24-dehydrocholesterol reductase	Susceptibility to bovine viral diarrhea
ENSBTAG00000011010	109.1	-1.66778	0.403846	-4.12974	3.63e-05	0.018874	ENSBTAG00000011010	ENSBTAT00000014624	ENSBTAP00000014624	PRND	281426	13	prion like protein doppel	Bovine Spongiform Encephalopathy susceptibility
ENSBTAG00000007415	76.3963	-1.71007	0.387188	-4.41664	1e-05	0.010164	ENSBTAG00000007415	ENSBTAT00000009302	ENSBTAP00000009302	SLC7A8	536818	10	solute carrier family 7 member 8	Immune function
ENSBTAG00000052066	21.9068	-1.75604	0.34826	-5.04234	4.6e-07	0.001865	ENSBTAG00000052066	ENSBTAT00000081567			NA	10
ENSBTAG00000014100	96.221	-1.79855	0.392365	-4.58388	4.56e-06	0.00784	ENSBTAG00000014100	ENSBTAT00000018748	ENSBTAP00000018748	BAIAP3	NA	25	BAI1 associated protein 3	?
ENSBTAG00000025502	106.442	-1.80162	0.399887	-4.50532	6.63e-06	0.00827	ENSBTAG00000025502	ENSBTAT00000035859	ENSBTAP00000035726	CNMD	281683	12	chondromodulin	?

### Sheet: Sheet3
Table S3 Metacarpal Tissue Northern Finncattle Differential Gene Expression of Females vs Males
gene ID	baseMean	log2FoldChange	lfcSE	stat	pvalue	padj	ensembl gene id	ensembl transcript id	ensembl peptide id	external gene name	entrez gene id	chromosome name	description	function
ENSBTAG00000003794	132.326	2.13656	0.389386	5.487	4.09e-08	0.000111	ENSBTAG00000003794	ENSBTAT00000033660	ENSBTAP00000033570	GNAO1	281792	18	G protein subunit alpha o1	Lactation
ENSBTAG00000005353	6237.34	2.09029	0.372222	5.6157	1.96e-08	6.35e-05	ENSBTAG00000005353	ENSBTAT00000007041	ENSBTAP00000007041	DES	280765	2	desmin	?
ENSBTAG00000050485	258.021	2.02075	0.384859	5.25063	1.52e-07	0.000205	ENSBTAG00000050485	ENSBTAT00000044103	ENSBTAP00000041617		NA	17
ENSBTAG00000048135	454.399	2.00684	0.383984	5.22637	1.73e-07	0.000212	ENSBTAG00000048135	ENSBTAT00000066155	ENSBTAP00000055469		NA	20
ENSBTAG00000055240	1051.42	1.99303	0.372903	5.34462	9.06e-08	0.000158	ENSBTAG00000055240	ENSBTAT00000083559	ENSBTAP00000064749		NA	20
ENSBTAG00000043553	4099.13	1.99168	0.398489	4.99808	5.79e-07	0.000447	ENSBTAG00000043553	ENSBTAT00000060554	ENSBTAP00000053146	GPX3	281210	7	glutathione peroxidase 3	Metabolic adaptation, oxidative stress
ENSBTAG00000048125	90.4548	1.99118	0.401682	4.9571	7.16e-07	0.000528	ENSBTAG00000048125	ENSBTAT00000063714	ENSBTAP00000054974	ENTPD2	100000000	11	ectonucleoside triphosphate diphosphohydrolase 2	Inflammation, oxidative stress
ENSBTAG00000002062	100.745	1.984	0.371187	5.345	9.04e-08	0.000158	ENSBTAG00000002062	ENSBTAT00000002668	ENSBTAP00000002668	TRPA1	505317	14	transient receptor potential cation channel subfamily A member 1	Growth traits
ENSBTAG00000008240	600.146	1.94178	0.383926	5.05768	4.24e-07	0.000382	ENSBTAG00000008240	ENSBTAT00000010847	ENSBTAP00000010847	GALNT15	618078	1	polypeptide N-acetylgalactosaminyltransferase 15	fat content/intramuscular fat
ENSBTAG00000011207	1882.4	1.93481	0.398731	4.85243	1.22e-06	0.000682	ENSBTAG00000011207	ENSBTAT00000014883	ENSBTAP00000014883	CNN1	534583	7	calponin 1	fat content/intramuscular fat
ENSBTAG00000015441	1176.42	1.88453	0.390573	4.82502	1.4e-06	0.000757	ENSBTAG00000015441	ENSBTAT00000020520	ENSBTAP00000020520	ACTG2	281595	11	actin gamma 2, smooth muscle
ENSBTAG00000020704	156.596	1.84781	0.374701	4.93141	8.16e-07	0.00056	ENSBTAG00000020704	ENSBTAT00000079570	ENSBTAP00000071868	RAMP3	613547	4	receptor activity modifying protein 3
ENSBTAG00000015340	36.2405	1.84102	0.402097	4.57855	4.68e-06	0.001766	ENSBTAG00000015340	ENSBTAT00000020392	ENSBTAP00000020392	ANGPTL7	512698	16	angiopoietin like 7
ENSBTAG00000007397	806.75	1.83429	0.338856	5.41318	6.19e-08	0.000143	ENSBTAG00000007397	ENSBTAT00000009723	ENSBTAP00000009723	FOLH1B	505865	29	folate hydrolase 1B
ENSBTAG00000046838	24.9064	1.78489	0.396474	4.5019	6.73e-06	0.002483	ENSBTAG00000046838	ENSBTAT00000083316	ENSBTAP00000065147		NA	X
ENSBTAG00000005410	137.969	1.76075	0.368975	4.772	1.82e-06	0.000897	ENSBTAG00000005410	ENSBTAT00000057157	ENSBTAP00000051949	RGS7	281452	16	regulator of G protein signaling 7
ENSBTAG00000008539	71.1746	1.71294	0.368568	4.64757	3.36e-06	0.001362	ENSBTAG00000008539	ENSBTAT00000011255		ENHO	783487	8	energy homeostasis associated
ENSBTAG00000050723	99.8078	1.70847	0.392727	4.35027	1.36e-05	0.004412	ENSBTAG00000050723	ENSBTAT00000078996	ENSBTAP00000058812		NA	21
ENSBTAG00000018833	10.5988	1.70642	0.35904	4.75274	2.01e-06	0.00093	ENSBTAG00000018833	ENSBTAT00000029565	ENSBTAP00000029564	SVOP	510256	17	SV2 related protein
ENSBTAG00000013880	402.366	1.69749	0.295361	5.74716	9.08e-09	4.91e-05	ENSBTAG00000013880	ENSBTAT00000019472	ENSBTAP00000019472	WWC1	520730	7	WW and C2 domain containing 1
ENSBTAG00000046763	340.544	1.64663	0.325509	5.05863	4.22e-07	0.000382	ENSBTAG00000046763	ENSBTAT00000067723	ENSBTAP00000064369	FAM107A	538515	22	family with sequence similarity 107 member A
ENSBTAG00000017391	4.40615	1.63138	0.318708	5.11873	3.08e-07	0.000312	ENSBTAG00000017391	ENSBTAT00000023123	ENSBTAP00000023123	HS3ST2	532099	25	heparan sulfate-glucosamine 3-sulfotransferase 2
ENSBTAG00000005985	81.101	1.62057	0.386833	4.18932	2.8e-05	0.006814	ENSBTAG00000005985	ENSBTAT00000081568	ENSBTAP00000072074	CBLN2	509847	24	cerebellin 2
ENSBTAG00000000672	2944.31	1.61327	0.284801	5.66455	1.47e-08	5.98e-05	ENSBTAG00000000672	ENSBTAT00000036672	ENSBTAP00000036528	OTULINL	534389	20	OTU deubiquitinase with linear linkage specificity like
ENSBTAG00000007169	40.3151	1.59675	0.385139	4.1459	3.38e-05	0.007626	ENSBTAG00000007169	ENSBTAT00000009437	ENSBTAP00000009437	P2RX1	514898	19	purinergic receptor P2X 1
ENSBTAG00000050373	75.3299	1.58714	0.322291	4.92454	8.46e-07	0.00056	ENSBTAG00000050373	ENSBTAT00000073287	ENSBTAP00000056811		NA	17
ENSBTAG00000046256	931.402	1.56692	0.339308	4.61799	3.87e-06	0.001533	ENSBTAG00000046256	ENSBTAT00000067866	ENSBTAP00000072407	TMEM132C	512602	17	transmembrane protein 132C
ENSBTAG00000014585	41.1113	1.55178	0.368203	4.21447	2.5e-05	0.006249	ENSBTAG00000014585	ENSBTAT00000019413	ENSBTAP00000019413	PTGIR	520278	18	prostaglandin I2 receptor
ENSBTAG00000048489	9.03982	1.5468	0.40258	3.84221	0.000122	0.016186	ENSBTAG00000048489	ENSBTAT00000082658			NA	5
ENSBTAG00000006253	1087.69	1.52309	0.397557	3.83111	0.000128	0.016295	ENSBTAG00000006253	ENSBTAT00000069339	ENSBTAP00000058706	FLNC	528415	4	filamin C
ENSBTAG00000021494	32.7632	1.52269	0.391301	3.89136	9.97e-05	0.014298	ENSBTAG00000021494	ENSBTAT00000038355	ENSBTAP00000038170	EN1	529707	2	engrailed homeobox 1
ENSBTAG00000007634	631.39	1.52	0.397696	3.82201	0.000132	0.016422	ENSBTAG00000007634	ENSBTAT00000082006	ENSBTAP00000056780	HOOK3	524648	27	hook microtubule tethering protein 3
ENSBTAG00000010423	543.061	1.51749	0.380727	3.98576	6.73e-05	0.011285	ENSBTAG00000010423	ENSBTAT00000013754	ENSBTAP00000013754	LIFR	539504	20	LIF receptor subunit alpha
ENSBTAG00000021576	938.133	1.50743	0.366602	4.11189	3.92e-05	0.007982	ENSBTAG00000021576	ENSBTAT00000028746	ENSBTAP00000028746	LMOD1	532090	16	leiomodin 1
ENSBTAG00000000425	88.4908	1.50347	0.348834	4.31	1.63e-05	0.004828	ENSBTAG00000000425	ENSBTAT00000005580	ENSBTAP00000055209		NA	21
ENSBTAG00000019694	83.0156	1.49776	0.399584	3.74831	0.000178	0.018996	ENSBTAG00000019694	ENSBTAT00000026254	ENSBTAP00000026254	ADAM23	531241	2	ADAM metallopeptidase domain 23
ENSBTAG00000008963	40.1819	-1.49109	0.385244	-3.87051	0.000109	0.014932	ENSBTAG00000008963	ENSBTAT00000082825	ENSBTAP00000064662	CIT	786852	17	citron rho-interacting serine/threonine kinase
ENSBTAG00000045795	14.1598	-1.54475	0.390978	-3.951	7.78e-05	0.012547	ENSBTAG00000045795	ENSBTAT00000053352	ENSBTAP00000049798	KIR2DS1	493737	18	killer cell immunoglobulin-like receptor, two domains, short cytoplasmic tail, 1	Immune function
ENSBTAG00000020893	31.3573	-1.56104	0.38693	-4.03443	5.47e-05	0.009977	ENSBTAG00000020893	ENSBTAT00000027836	ENSBTAP00000027836	MATN3	540041	11	matrilin 3	Stature
ENSBTAG00000051260	17.5229	-1.61562	0.380701	-4.2438	2.2e-05	0.005927	ENSBTAG00000051260	ENSBTAT00000069407	ENSBTAP00000073002		NA	10
ENSBTAG00000017121	70.9998	-1.64845	0.400966	-4.11119	3.94e-05	0.007982	ENSBTAG00000017121	ENSBTAT00000080685	ENSBTAP00000058446	ALB	280717	6	albumin
ENSBTAG00000006472	13.2044	-1.65467	0.398634	-4.15084	3.31e-05	0.007569	ENSBTAG00000006472	ENSBTAT00000008485	ENSBTAP00000008485	GPR143	613505	X	G protein-coupled receptor 143
ENSBTAG00000002224	49.5289	-1.68325	0.381506	-4.41211	1.02e-05	0.003389	ENSBTAG00000002224	ENSBTAT00000044908	ENSBTAP00000042353	UHRF1	530411	7	ubiquitin like with PHD and ring finger domains 1	ovarian epigenetic process
ENSBTAG00000011635	83.0306	-1.76004	0.377979	-4.65644	3.22e-06	0.001338	ENSBTAG00000011635	ENSBTAT00000015452	ENSBTAP00000015452	CENPN	513551	18	centromere protein N	Oocytes under heat stree
ENSBTAG00000040367	188.751	-1.91671	0.393481	-4.87116	1.11e-06	0.000671	ENSBTAG00000040367	ENSBTAT00000044482	ENSBTAP00000048506		NA	2
ENSBTAG00000011010	109.1	-1.96025	0.398379	-4.92056	8.63e-07	0.00056	ENSBTAG00000011010	ENSBTAT00000014624	ENSBTAP00000014624	PRND	281426	13	prion like protein doppel	BSE
ENSBTAG00000009835	116.207	-2.0697	0.396782	-5.21621	1.83e-07	0.000212	ENSBTAG00000009835	ENSBTAT00000079905	ENSBTAP00000066142	CACNA1G	282411	19	calcium voltage-gated channel subunit alpha1 G	feed efficiency
