## Additional File 11 for "Adipose gene expression profiles and their associations with adaptations in Northern Finncattle, Mirandesa cattle, Yakutian cattle and Holstein cattle"

### Sheet: Sheet1
Table S1 Perirenal Tissue Yakutian Cattle Differential Gene Expression of Females vs Males
gene ID	baseMean	log2FoldChange	lfcSE	stat	pvalue	padj	ensembl gene id	ensembl transcript id	ensembl peptide id	external gene name	entrez gene id	chromosome name	description	function
ENSBTAG00000032538	11.9726	2.23181	0.494375	4.5144	6.35e-06	0.016721	ENSBTAG00000032538	ENSBTAT00000046168	ENSBTAP00000043491	TPRG1	615508	1	tumor protein p63 regulated 1	feed intake (high gain low intake)
ENSBTAG00000016234	266.887	2.17912	0.512618	4.25097	2.13e-05	0.035667	ENSBTAG00000016234	ENSBTAT00000021603	ENSBTAP00000021603	DUOX2	785698	10	dual oxidase 2	reproductive traits
ENSBTAG00000006037	396.77	2.04775	0.450743	4.54306	5.54e-06	0.016721	ENSBTAG00000006037	ENSBTAT00000007931	ENSBTAP00000007931	CCN5	534658	13	cellular communication network factor 5	muscle growth/intramuscular fat
ENSBTAG00000053539	22.9766	1.84159	0.405724	4.53902	5.65e-06	0.016721	ENSBTAG00000053539	ENSBTAT00000081518			NA	9
ENSBTAG00000004269	2981.53	-1.49604	0.356797	-4.19297	2.75e-05	0.039039	ENSBTAG00000004269	ENSBTAT00000068319	ENSBTAP00000063519	SGK1	515854	9	serum/glucocorticoid regulated kinase 1	adipocyte prolifetration
ENSBTAG00000009819	30.2593	-1.78794	0.430049	-4.15753	3.22e-05	0.042358	ENSBTAG00000009819	ENSBTAT00000012945	ENSBTAP00000012945	CDC20	515376	3	cell division cycle 20	immune response/stress related immune system
ENSBTAG00000010069	14002.2	-1.83447	0.357899	-5.12566	2.96e-07	0.002733	ENSBTAG00000010069	ENSBTAT00000013284	ENSBTAP00000013284	EGR1	407125	7	early growth response 1	Oocyte maturation and embryo development
ENSBTAG00000013619	10.2141	-1.93553	0.458403	-4.22234	2.42e-05	0.037139	ENSBTAG00000013619	ENSBTAT00000018103	ENSBTAP00000018103	SCTR	523291	2	secretin receptor	body weight in korean cattle breeds
ENSBTAG00000009844	9068.1	-1.93654	0.312534	-6.19624	5.78e-10	1.07e-05	ENSBTAG00000009844	ENSBTAT00000012977	ENSBTAP00000012977	CCN1	508941	3	cellular communication network factor 1
ENSBTAG00000046516	24.3351	-2.06674	0.46355	-4.45851	8.25e-06	0.019016	ENSBTAG00000046516	ENSBTAT00000066072	ENSBTAP00000055065	FUT7	100000000	11	fucosyltransferase 7	mastitis resistance
ENSBTAG00000053570	57.4665	-2.24401	0.47389	-4.7353	2.19e-06	0.01344	ENSBTAG00000053570	ENSBTAT00000078325			NA	25
ENSBTAG00000015638	26.4005	-2.36673	0.513856	-4.60582	4.11e-06	0.016721	ENSBTAG00000015638	ENSBTAT00000066507	ENSBTAP00000069001	IL20RA	509038	9	interleukin 20 receptor subunit alpha	susceptibility to bTB

### Sheet: Sheet2
Table S2 Perirenal Tissue Mirandesa Cattle Differential Gene Expression of Females vs Males
gene ID	baseMean	log2FoldChange	lfcSE	stat	pvalue	padj	ensembl gene id	ensembl transcript id	ensembl peptide id	external gene name	entrez gene id	chromosome name	description	function
ENSBTAG00000047121	48.0471	3.86765	0.5148	7.51292	5.78e-14	8.08e-10	ENSBTAG00000047121	ENSBTAT00000044102	ENSBTAP00000041616		101000000	17
ENSBTAG00000001595	204.891	3.65834	0.50823	7.1982	6.1e-13	4.26e-09	ENSBTAG00000001595	ENSBTAT00000082722	ENSBTAP00000065728	MT1E	613358	18	metallothionein 1E [Source:NCBI gene (formerly Entrezgene);Acc:613358]	postpartum oxidative stress
ENSBTAG00000038706	47.9252	2.50016	0.513595	4.86796	1.13e-06	0.003152	ENSBTAG00000038706	ENSBTAT00000046456	ENSBTAP00000043756	MT1E	768319	18	metallothionein 1E [Source:NCBI gene (formerly Entrezgene);Acc:768319]
ENSBTAG00000003220	987.565	2.45828	0.464591	5.29128	1.21e-07	0.000424	ENSBTAG00000003220	ENSBTAT00000004179	ENSBTAP00000004179	ACKR1	528076	3	atypical chemokine receptor 1 [Source:VGNC Symbol;Acc:VGNC:58436]	mastitis
ENSBTAG00000023659	313.169	2.31606	0.495138	4.67762	2.9e-06	0.00676	ENSBTAG00000023659	ENSBTAT00000034373	ENSBTAP00000034269	MT2A	404070	18	metallothionein 2A [Source:NCBI gene (formerly Entrezgene);Acc:404070]	mastitis
ENSBTAG00000012638	767.229	2.15384	0.519097	4.14921	3.34e-05	0.037221	ENSBTAG00000012638	ENSBTAT00000063314	ENSBTAP00000056088	S100A12	282467	3	S100 calcium binding protein A12 [Source:VGNC Symbol;Acc:VGNC:59189]	mastitis response
ENSBTAG00000033225	36.1724	2.11985	0.518933	4.08501	4.41e-05	0.040532	ENSBTAG00000033225	ENSBTAT00000060980	ENSBTAP00000053677	CNTN4	521772	22	contactin 4 [Source:VGNC Symbol;Acc:VGNC:52754]	susceptibility to Mycobacterium avium paratuberculosis
ENSBTAG00000012116	234.309	-1.52059	0.381897	-3.98168	6.84e-05	0.045541	ENSBTAG00000012116	ENSBTAT00000016078	ENSBTAP00000016078	HNF4A	509200	13	hepatocyte nuclear factor 4 alpha [Source:VGNC Symbol;Acc:VGNC:29891]	resistance to ketosis in chinese holstein
ENSBTAG00000013103	24835.2	-1.68989	0.42147	-4.00951	6.08e-05	0.042518	ENSBTAG00000013103	ENSBTAT00000017420	ENSBTAP00000017420	COL1A1	282187	19	collagen type I alpha 1 chain [Source:VGNC Symbol;Acc:VGNC:27560]	prenatal bone fragility
ENSBTAG00000007866	78.0557	-1.69005	0.419592	-4.02785	5.63e-05	0.042518	ENSBTAG00000007866	ENSBTAT00000010350	ENSBTAP00000010350	HS3ST3B1	617069	19	heparan sulfate-glucosamine 3-sulfotransferase 3B1 [Source:NCBI gene (formerly Entrezgene);Acc:617069]
ENSBTAG00000018819	121.101	-1.94604	0.452881	-4.29702	1.73e-05	0.026882	ENSBTAG00000018819	ENSBTAT00000084087	ENSBTAP00000065229	TENM1	100000000	X	teneurin transmembrane protein 1 [Source:VGNC Symbol;Acc:VGNC:35741]	Age at first calving in Nellore cattle, fertility
ENSBTAG00000000211	52.3199	-2.02544	0.340297	-5.95197	2.65e-09	1.23e-05	ENSBTAG00000000211	ENSBTAT00000076412	ENSBTAP00000066938	SHROOM2	523644	X	shroom family member 2 [Source:VGNC Symbol;Acc:VGNC:106927]
ENSBTAG00000045746	59.6486	-2.03353	0.513962	-3.95659	7.6e-05	0.048299	ENSBTAG00000045746	ENSBTAT00000066219	ENSBTAP00000055723		NA	5
ENSBTAG00000019146	176.613	-2.18426	0.514304	-4.24703	2.17e-05	0.030276	ENSBTAG00000019146	ENSBTAT00000085060	ENSBTAP00000073611	OSBP2	510311	17	oxysterol binding protein 2 [Source:VGNC Symbol;Acc:VGNC:32457]	Trypanotolerance in west african cattle

### Sheet: Sheet3
Table S3 Perirenal Tissue Northern Finncattle Differential Gene Expression of Females vs Males
gene ID	baseMean	log2FoldChange	lfcSE	stat	pvalue	padj	ensembl gene id	ensembl transcript id	ensembl peptide id	external gene name	entrez gene id	chromosome name	description	function
ENSBTAG00000050485	888.476	3.85599	0.515771	7.47616	7.65e-14	4.23e-10	ENSBTAG00000050485	ENSBTAT00000044103	ENSBTAP00000041617		NA	17
ENSBTAG00000047700	565.773	3.84382	0.508475	7.55951	4.05e-14	4.23e-10	ENSBTAG00000047700	ENSBTAT00000063930	ENSBTAP00000054179		NA	20
ENSBTAG00000047121	48.0471	3.78265	0.502458	7.52829	5.14e-14	4.23e-10	ENSBTAG00000047121	ENSBTAT00000044102	ENSBTAP00000041616		101000000	17
ENSBTAG00000048135	863.201	3.20964	0.51507	6.23145	4.62e-10	1.91e-06	ENSBTAG00000048135	ENSBTAT00000066155	ENSBTAP00000055469		NA	20
ENSBTAG00000051010	12.0709	2.76697	0.516124	5.36106	8.27e-08	0.0002	ENSBTAG00000051010	ENSBTAT00000084927	ENSBTAP00000070574		NA	21
ENSBTAG00000050136	34.9267	2.56043	0.487236	5.25502	1.48e-07	0.000273	ENSBTAG00000050136	ENSBTAT00000075476	ENSBTAP00000072972		NA	17
ENSBTAG00000018531	439.87	2.51873	0.516288	4.87855	1.07e-06	0.001476	ENSBTAG00000018531	ENSBTAT00000024666	ENSBTAP00000024666	JCHAIN	280821	6	joining chain of multimeric IgA and IgM [Source:VGNC Symbol;Acc:VGNC:30373]	association to mastitis
ENSBTAG00000005078	99	2.24566	0.419184	5.35722	8.45e-08	0.0002	ENSBTAG00000005078	ENSBTAT00000072800	ENSBTAP00000059848	UCHL1	514394	6	ubiquitin C-terminal hydrolase L1 [Source:VGNC Symbol;Acc:VGNC:36631]	neuropathy with splayed forelimbs
ENSBTAG00000027134	20.1948	2.1864	0.442229	4.94405	7.65e-07	0.001153	ENSBTAG00000027134	ENSBTAT00000074192	ENSBTAP00000061398	DYNC1I1	613724	4	dynein cytoplasmic 1 intermediate chain 1 [Source:VGNC Symbol;Acc:VGNC:28270]	limb development, body conformation traits
ENSBTAG00000022570	153.144	2.16355	0.501796	4.31161	1.62e-05	0.011259	ENSBTAG00000022570	ENSBTAT00000024086	ENSBTAP00000024086		782922	13
ENSBTAG00000001219	590.53	2.16348	0.48114	4.49656	6.91e-06	0.006732	ENSBTAG00000001219	ENSBTAT00000082664	ENSBTAP00000062969		NA	21
ENSBTAG00000018833	39.6212	2.13167	0.517106	4.1223	3.75e-05	0.018177	ENSBTAG00000018833	ENSBTAT00000029565	ENSBTAP00000029564	SVOP	510256	17	SV2 related protein [Source:VGNC Symbol;Acc:VGNC:35498]
ENSBTAG00000021639	73.0063	2.12096	0.515045	4.11801	3.82e-05	0.018177	ENSBTAG00000021639	ENSBTAT00000028836	ENSBTAP00000028836	ARC	519403	14	activity regulated cytoskeleton associated protein [Source:VGNC Symbol;Acc:VGNC:26056]
ENSBTAG00000001231	5.69401	2.10671	0.498712	4.22431	2.4e-05	0.013239	ENSBTAG00000001231	ENSBTAT00000076862	ENSBTAP00000063303	CDHR1	281996	28	cadherin related family member 1 [Source:VGNC Symbol;Acc:VGNC:27108]
ENSBTAG00000016234	266.887	2.03223	0.516472	3.93483	8.33e-05	0.03045	ENSBTAG00000016234	ENSBTAT00000021603	ENSBTAP00000021603	DUOX2	785698	10	dual oxidase 2 [Source:VGNC Symbol;Acc:VGNC:28242]
ENSBTAG00000048048	91.2544	2.02611	0.484171	4.1847	2.86e-05	0.014787	ENSBTAG00000048048	ENSBTAT00000066212	ENSBTAP00000054499		NA	21
ENSBTAG00000026779	545.851	2.02442	0.513826	3.93989	8.15e-05	0.03045	ENSBTAG00000026779	ENSBTAT00000038266	ENSBTAP00000038081	LYZ	777776	5	lysozyme [Source:NCBI gene (formerly Entrezgene);Acc:777776]
ENSBTAG00000018499	107.091	2.00965	0.48814	4.11695	3.84e-05	0.018177	ENSBTAG00000018499	ENSBTAT00000046510	ENSBTAP00000043804	ANXA8L1	281627	28	annexin A8-like 1 [Source:NCBI gene (formerly Entrezgene);Acc:281627]
ENSBTAG00000050586	40.4685	2.00887	0.472837	4.24854	2.15e-05	0.012734	ENSBTAG00000050586	ENSBTAT00000084630	ENSBTAP00000074184		NA	NKLS02001733.1
ENSBTAG00000038337	18.602	1.99514	0.505286	3.94853	7.86e-05	0.03045	ENSBTAG00000038337	ENSBTAT00000057188	ENSBTAP00000047624	MZB1	510480	7	marginal zone B and B1 cell specific protein [Source:VGNC Symbol;Acc:VGNC:31849]
ENSBTAG00000017369	296.423	1.90468	0.465796	4.08909	4.33e-05	0.019934	ENSBTAG00000017369	ENSBTAT00000023092	ENSBTAP00000023092	MAMDC2	788176	8	MAM domain containing 2 [Source:VGNC Symbol;Acc:VGNC:31157]
ENSBTAG00000038650	57.7332	1.90294	0.42634	4.46344	8.07e-06	0.007037	ENSBTAG00000038650	ENSBTAT00000085716	ENSBTAP00000066495	MS4A7	767975	15	membrane-spanning 4-domains, subfamily A, member 7 [Source:NCBI gene (formerly Entrezgene);Acc:767975]
ENSBTAG00000005985	29.4646	1.89662	0.491235	3.86092	0.000113	0.036195	ENSBTAG00000005985	ENSBTAT00000081568	ENSBTAP00000072074	CBLN2	509847	24	cerebellin 2 [Source:VGNC Symbol;Acc:VGNC:26812]
ENSBTAG00000007353	57.9974	1.86778	0.441027	4.23508	2.28e-05	0.013055	ENSBTAG00000007353	ENSBTAT00000009672	ENSBTAP00000009672	DLX4	516030	19	distal-less homeobox 4 [Source:VGNC Symbol;Acc:VGNC:28100]
ENSBTAG00000016520	829.671	1.86489	0.469058	3.97583	7.01e-05	0.029055	ENSBTAG00000016520	ENSBTAT00000009636	ENSBTAP00000009636		786948	25
ENSBTAG00000023283	88.1795	1.84071	0.419028	4.3928	1.12e-05	0.00883	ENSBTAG00000023283	ENSBTAT00000021233	ENSBTAP00000021233	JAML	509575	15	junction adhesion molecule like [Source:VGNC Symbol;Acc:VGNC:30370]
ENSBTAG00000005108	468.708	1.81331	0.322018	5.63107	1.79e-08	5.94e-05	ENSBTAG00000005108	ENSBTAT00000061059	ENSBTAP00000053607	SLIT2	534164	6	slit guidance ligand 2 [Source:VGNC Symbol;Acc:VGNC:34960]
ENSBTAG00000019900	308.147	1.80452	0.477428	3.77967	0.000157	0.042288	ENSBTAG00000019900	ENSBTAT00000085831	ENSBTAP00000063283	LNPEP	521633	7	leucyl and cystinyl aminopeptidase [Source:VGNC Symbol;Acc:VGNC:30944]
ENSBTAG00000007273	2081.41	1.80389	0.483072	3.73421	0.000188	0.046573	ENSBTAG00000007273	ENSBTAT00000009564	ENSBTAP00000009564	TF	280705	1	transferrin [Source:NCBI gene (formerly Entrezgene);Acc:280705]
ENSBTAG00000037804	23.6334	1.78746	0.458941	3.89476	9.83e-05	0.033585	ENSBTAG00000037804	ENSBTAT00000034358	ENSBTAP00000034255	IKZF2	786795	2	IKAROS family zinc finger 2 [Source:VGNC Symbol;Acc:VGNC:56125]
ENSBTAG00000014725	87.4409	1.75903	0.399583	4.40218	1.07e-05	0.00883	ENSBTAG00000014725	ENSBTAT00000019595	ENSBTAP00000019595	CD27	512514	5	CD27 molecule [Source:VGNC Symbol;Acc:VGNC:27018]
ENSBTAG00000021901	199.329	1.74319	0.441402	3.94921	7.84e-05	0.03045	ENSBTAG00000021901	ENSBTAT00000071198	ENSBTAP00000072339	TRPM2	508029	1	transient receptor potential cation channel subfamily M member 2 [Source:VGNC Symbol;Acc:VGNC:36389]
ENSBTAG00000015008	246.005	1.68009	0.442378	3.79785	0.000146	0.040995	ENSBTAG00000015008	ENSBTAT00000019982	ENSBTAP00000019982	CPA3	528454	1	carboxypeptidase A3 [Source:VGNC Symbol;Acc:VGNC:27643]
ENSBTAG00000033345	109.828	1.66516	0.327593	5.083	3.72e-07	0.000616	ENSBTAG00000033345	ENSBTAT00000047426	ENSBTAP00000044633	STAR	281507	27	steroidogenic acute regulatory protein [Source:VGNC Symbol;Acc:VGNC:35360]
ENSBTAG00000054302	248.405	1.56985	0.403324	3.89227	9.93e-05	0.033585	ENSBTAG00000054302	ENSBTAT00000082787	ENSBTAP00000064047	TCF23	616841	11	transcription factor 23 [Source:NCBI gene (formerly Entrezgene);Acc:616841]	growth traits/fertility
ENSBTAG00000016279	211.088	-1.50246	0.394818	-3.80545	0.000142	0.040995	ENSBTAG00000016279	ENSBTAT00000021652	ENSBTAP00000021652	EMILIN3	788927	13	elastin microfibril interfacer 3 [Source:VGNC Symbol;Acc:VGNC:28475]	?
ENSBTAG00000003068	1100.02	-1.52415	0.335221	-4.54672	5.45e-06	0.005643	ENSBTAG00000003068	ENSBTAT00000003991	ENSBTAP00000003991	MSMO1	504481	17	methylsterol monooxygenase 1 [Source:VGNC Symbol;Acc:VGNC:31701]	differentially expressed in Grape Pomace supplemented calves
ENSBTAG00000019091	331.526	-1.6298	0.435249	-3.74451	0.000181	0.04538	ENSBTAG00000019091	ENSBTAT00000025416	ENSBTAP00000025416	RNPC3	768060	3	RNA binding region (RNP1, RRM) containing 3 [Source:NCBI gene (formerly Entrezgene);Acc:768060]	possible Association with Lipomatous Myopathy disease in Piedmontese cattle
ENSBTAG00000031454	18.5367	-1.7088	0.449674	-3.80009	0.000145	0.040995	ENSBTAG00000031454	ENSBTAT00000010816	ENSBTAP00000010816	PRSS42	504538	22	serine protease 42 [Source:VGNC Symbol;Acc:VGNC:33422]
ENSBTAG00000049589	487.526	-1.819	0.472775	-3.84749	0.000119	0.036707	ENSBTAG00000049589	ENSBTAT00000074568	ENSBTAP00000064348	SAA3	281474	29	serum amyloid A 3 [Source:NCBI gene (formerly Entrezgene);Acc:281474]	Mastitis
ENSBTAG00000011384	6.59749	-1.91599	0.511437	-3.74629	0.000179	0.04538	ENSBTAG00000011384	ENSBTAT00000015125	ENSBTAP00000015125	TBX5	532970	17	T-box transcription factor 5 [Source:VGNC Symbol;Acc:VGNC:35671]	Udder/teat defects
ENSBTAG00000008947	9.58869	-1.94563	0.494921	-3.93119	8.45e-05	0.03045	ENSBTAG00000008947	ENSBTAT00000011778	ENSBTAP00000052271	TKTL2	509186	6	transketolase like 2 [Source:VGNC Symbol;Acc:VGNC:35886]
ENSBTAG00000008940	162.743	-1.9827	0.516928	-3.83555	0.000125	0.037747	ENSBTAG00000008940	ENSBTAT00000011769	ENSBTAP00000011769	NPTX1	513538	19	neuronal pentraxin 1 [Source:VGNC Symbol;Acc:VGNC:32218]	body composition
ENSBTAG00000034776	3216.75	-1.99003	0.454908	-4.37458	1.22e-05	0.009164	ENSBTAG00000034776	ENSBTAT00000049235	ENSBTAP00000046157	DDAH1	537391	3	dimethylarginine dimethylaminohydrolase 1 [Source:VGNC Symbol;Acc:VGNC:27939]	association with bovine leukemia virus
ENSBTAG00000019406	14.8544	-2.1366	0.507282	-4.21186	2.53e-05	0.013539	ENSBTAG00000019406	ENSBTAT00000025854	ENSBTAP00000025854	IGF2BP3	539650	4	insulin like growth factor 2 mRNA binding protein 3 [Source:VGNC Symbol;Acc:VGNC:30081]	body size
ENSBTAG00000005527	85.228	-2.16271	0.406428	-5.32125	1.03e-07	0.000213	ENSBTAG00000005527	ENSBTAT00000007271	ENSBTAP00000007271	GIPR	617879	18	gastric inhibitory polypeptide receptor [Source:VGNC Symbol;Acc:VGNC:29367]	tissue specific to adipose, insulin resistance?
ENSBTAG00000040367	230.016	-2.16981	0.486136	-4.46337	8.07e-06	0.007037	ENSBTAG00000040367	ENSBTAT00000044482	ENSBTAP00000048506		NA	2
