## Additional File 12 for "Adipose gene expression profiles and their associations with adaptations in Northern Finncattle, Mirandesa cattle, Yakutian cattle and Holstein cattle"

### Sheet: Sheet1
Table S1 Tailhead Tissue Yakutian Cattle Differential Gene Expression of Females vs Males
gene ID	baseMean	log2FoldChange	lfcSE	stat	pvalue	padj	ensembl gene id	ensembl transcript id	ensembl peptide id	external gene name	entrez gene id	chromosome name	description	function
ENSBTAG00000018224	6.70493	2.31348	0.5582	4.14453	3.41e-05	0.047446	ENSBTAG00000018224	ENSBTAT00000024254	ENSBTAP00000024254	GLP1R	517420	23	glucagon like peptide 1 receptor [Source:VGNC Symbol;Acc:VGNC:29410]	energy efficiency/reduction in feed intake
ENSBTAG00000003130	263.354	2.16835	0.488821	4.43587	9.17e-06	0.030666	ENSBTAG00000003130	ENSBTAT00000004070	ENSBTAP00000004070	CHRNA3	282702	21	cholinergic receptor nicotinic alpha 3 subunit [Source:VGNC Symbol;Acc:VGNC:27325]	Aossciated with altitude adaptation in yak (humoral regulation); functioning of spleen in different feeding regimens
ENSBTAG00000006868	21.7367	1.94861	0.460648	4.23015	2.34e-05	0.043181	ENSBTAG00000006868	ENSBTAT00000009023	ENSBTAP00000009023	OTUD7A	789946	21	OTU deubiquitinase 7A [Source:VGNC Symbol;Acc:VGNC:32499]	Milk and protein yield
ENSBTAG00000012164	470.225	1.83051	0.439702	4.16307	3.14e-05	0.047446	ENSBTAG00000012164	ENSBTAT00000085307	ENSBTAP00000059640	CP	514194	1	ceruloplasmin [Source:VGNC Symbol;Acc:VGNC:27641]	Higher expression during mastitis
ENSBTAG00000049039	9.97368	-2.30475	0.535184	-4.30646	1.66e-05	0.037499	ENSBTAG00000049039	ENSBTAT00000087093	ENSBTAP00000061963		NA	10
ENSBTAG00000048635	12.8565	-2.31377	0.561417	-4.1213	3.77e-05	0.047446	ENSBTAG00000048635	ENSBTAT00000072536	ENSBTAP00000073461		NA	3
ENSBTAG00000051822	7.13833	-2.33509	0.544911	-4.28526	1.83e-05	0.037499	ENSBTAG00000051822	ENSBTAT00000052686	ENSBTAP00000050213		NA	3
ENSBTAG00000046585	59.6783	-2.35653	0.572479	-4.11636	3.85e-05	0.047446	ENSBTAG00000046585	ENSBTAT00000065107	ENSBTAP00000055386	RTL1	606737	21	retrotransposon Gag like 1 [Source:VGNC Symbol;Acc:VGNC:34199]	?
ENSBTAG00000019008	17.5405	-2.49674	0.568224	-4.39395	1.11e-05	0.030666	ENSBTAG00000019008	ENSBTAT00000052368	ENSBTAP00000052440	FBXL16	789464	25	F-box and leucine rich repeat protein 16 [Source:VGNC Symbol;Acc:VGNC:52773]	?
ENSBTAG00000053570	48.5116	-2.49752	0.514137	-4.8577	1.19e-06	0.00732	ENSBTAG00000053570	ENSBTAT00000078325			NA	25
ENSBTAG00000021923	18.6643	-2.76888	0.582262	-4.75539	1.98e-06	0.009156	ENSBTAG00000021923	ENSBTAT00000029228	ENSBTAP00000029228	DSG2	508151	24	desmoglein 2 [Source:VGNC Symbol;Acc:VGNC:28221]	ovarian development
ENSBTAG00000006538	90.9937	-2.77111	0.445564	-6.21932	4.99e-10	9.23e-06	ENSBTAG00000006538	ENSBTAT00000008581	ENSBTAP00000008581	PTHLH	286767	5	parathyroid hormone like hormone [Source:VGNC Symbol;Acc:VGNC:33517]	Puberty, hoof disorders; milk fat percentage and protein				https://bmcgenomics.biomedcentral.com/articles/10.1186/1471-2164-15-226
ENSBTAG00000008718	43.4026	-2.90168	0.551185	-5.26444	1.41e-07	0.0013	ENSBTAG00000008718	ENSBTAT00000029707	ENSBTAP00000029705	GALNT17	505622	25	polypeptide N-acetylgalactosaminyltransferase 17 [Source:VGNC Symbol;Acc:VGNC:50029]	milk production traits

### Sheet: Sheet2
Table S2 Tailhead Tissue Mirandesa Cattle Differential Gene Expression of Females vs Males
gene ID	baseMean	log2FoldChange	lfcSE	stat	pvalue	padj	ensembl gene id	ensembl transcript id	ensembl peptide id	external gene name	entrez gene id	chromosome name	description	function
ENSBTAG00000001595	307.468	3.25669	0.569371	5.71979	1.07e-08	0.000158	ENSBTAG00000001595	ENSBTAT00000082722	ENSBTAP00000065728	MT1E	613358	18	metallothionein 1E [Source:NCBI gene (formerly Entrezgene);Acc:613358]	postpartum oxidative stress
ENSBTAG00000025260	13.8078	2.9166	0.547235	5.32969	9.84e-08	0.000364	ENSBTAG00000025260	ENSBTAT00000035434	ENSBTAP00000035309		101000000	19
ENSBTAG00000038706	98.4185	2.80554	0.541275	5.18322	2.18e-07	0.000537	ENSBTAG00000038706	ENSBTAT00000046456	ENSBTAP00000043756	MT1E	768319	18	metallothionein 1E [Source:NCBI gene (formerly Entrezgene);Acc:768319]
ENSBTAG00000005410	192.924	2.70515	0.499949	5.41085	6.27e-08	0.000309	ENSBTAG00000005410	ENSBTAT00000057157	ENSBTAP00000051949	RGS7	281452	16	regulator of G protein signaling 7 [Source:VGNC Symbol;Acc:VGNC:33923]	association to bovine respriratory disease
ENSBTAG00000008271	4736.03	2.58663	0.473344	5.4646	4.64e-08	0.000309	ENSBTAG00000008271	ENSBTAT00000010884	ENSBTAP00000010884	MEDAG	510187	12	mesenteric estrogen dependent adiposis [Source:VGNC Symbol;Acc:VGNC:31371]	growth factors
ENSBTAG00000032084	205.934	2.52383	0.523308	4.82284	1.42e-06	0.002092	ENSBTAG00000032084	ENSBTAT00000007471	ENSBTAP00000007471	GPR183	540287	12	G protein-coupled receptor 183 [Source:VGNC Symbol;Acc:VGNC:29577]	?
ENSBTAG00000011590	133.433	2.50381	0.561648	4.45797	8.27e-06	0.005959	ENSBTAG00000011590	ENSBTAT00000015396	ENSBTAP00000015396	GLIPR1	767905	5	GLI pathosis related 1 [Source:VGNC Symbol;Acc:VGNC:29402]	reproduction, cancer, immune defence, feed intake, body composition
ENSBTAG00000017188	111.238	2.46991	0.501433	4.9257	8.41e-07	0.001727	ENSBTAG00000017188	ENSBTAT00000076964	ENSBTAP00000069169	ISM1	506902	13	isthmin 1 [Source:VGNC Symbol;Acc:VGNC:30300]	?
ENSBTAG00000015351	185.934	2.46591	0.553754	4.45308	8.46e-06	0.005959	ENSBTAG00000015351	ENSBTAT00000020407	ENSBTAP00000020407	STYK1	513920	5	serine/threonine/tyrosine kinase 1 [Source:VGNC Symbol;Acc:VGNC:35451]	Heat stress response, lactation
ENSBTAG00000023659	409.096	2.33289	0.563399	4.14074	3.46e-05	0.015508	ENSBTAG00000023659	ENSBTAT00000034373	ENSBTAP00000034269	MT2A	404070	18	metallothionein 2A [Source:NCBI gene (formerly Entrezgene);Acc:404070]	Mastits
ENSBTAG00000009475	1172.83	2.3125	0.503229	4.59532	4.32e-06	0.004258	ENSBTAG00000009475	ENSBTAT00000081379	ENSBTAP00000063226	PLXDC2	515731	13	plexin domain containing 2 [Source:VGNC Symbol;Acc:VGNC:33058]
ENSBTAG00000006354	2956.95	2.28935	0.569063	4.02301	5.75e-05	0.019305	ENSBTAG00000006354	ENSBTAT00000008335	ENSBTAP00000008335	HP	280692	18	haptoglobin [Source:NCBI gene (formerly Entrezgene);Acc:280692]
ENSBTAG00000018513	32849	2.27547	0.489687	4.64679	3.37e-06	0.003834	ENSBTAG00000018513	ENSBTAT00000024641	ENSBTAP00000024641	FHL1	509056	NKLS02002208.1	four and a half LIM domains 1 [Source:VGNC Symbol;Acc:VGNC:28999]
ENSBTAG00000010032	86.5678	2.26783	0.580348	3.90771	9.32e-05	0.027341	ENSBTAG00000010032	ENSBTAT00000076299	ENSBTAP00000069033	NTM	534414	29	neurotrimin [Source:VGNC Symbol;Acc:VGNC:32302]
ENSBTAG00000020172	306.77	2.26606	0.520048	4.35741	1.32e-05	0.007782	ENSBTAG00000020172	ENSBTAT00000070142	ENSBTAP00000064076	DENND2D	504595	3	DENN domain containing 2D [Source:VGNC Symbol;Acc:VGNC:27997]
ENSBTAG00000037651	321.506	2.25614	0.581482	3.87997	0.000104	0.027341	ENSBTAG00000037651	ENSBTAT00000084523	ENSBTAP00000067363	S100A2	509860	3	S100 calcium binding protein A2 [Source:VGNC Symbol;Acc:VGNC:34242]
ENSBTAG00000008240	3800.22	2.19948	0.566927	3.87965	0.000105	0.027341	ENSBTAG00000008240	ENSBTAT00000010847	ENSBTAP00000010847	GALNT15	618078	1	polypeptide N-acetylgalactosaminyltransferase 15 [Source:VGNC Symbol;Acc:VGNC:29228]
ENSBTAG00000014921	83.97	2.12934	0.584596	3.64241	0.00027	0.043187	ENSBTAG00000014921	ENSBTAT00000019865	ENSBTAP00000019865	IL6	280826	4	interleukin 6 [Source:VGNC Symbol;Acc:VGNC:30166]
ENSBTAG00000020261	24.943	2.11417	0.536585	3.94004	8.15e-05	0.024578	ENSBTAG00000020261	ENSBTAT00000027003	ENSBTAP00000027003	CDH26	617096	13	cadherin 26 [Source:VGNC Symbol;Acc:VGNC:27102]
ENSBTAG00000022564	564.972	2.0945	0.515314	4.0645	4.81e-05	0.016943	ENSBTAG00000022564	ENSBTAT00000014044	ENSBTAP00000014044	AKR1C4	282138	13	aldo-keto reductase family 1, member C4 (chlordecone reductase; 3-alpha hydroxysteroid dehydrogenase, type I; dihydrodiol dehydrogenase 4) [Source:NCBI gene (formerly Entrezgene);Acc:282138]
ENSBTAG00000043553	13196.1	1.98505	0.518243	3.83035	0.000128	0.03101	ENSBTAG00000043553	ENSBTAT00000060554	ENSBTAP00000053146	GPX3	281210	7	glutathione peroxidase 3 [Source:VGNC Symbol;Acc:VGNC:29619]
ENSBTAG00000050158	555.642	1.96193	0.518226	3.78586	0.000153	0.032819	ENSBTAG00000050158	ENSBTAT00000075184			NA	X
ENSBTAG00000007807	4522.68	1.90665	0.388718	4.90496	9.34e-07	0.001727	ENSBTAG00000007807	ENSBTAT00000010270	ENSBTAP00000061981	HSPA2	281827	10	heat shock protein family A (Hsp70) member 2 [Source:NCBI gene (formerly Entrezgene);Acc:281827]
ENSBTAG00000046324	414.755	1.89109	0.500989	3.77472	0.00016	0.033012	ENSBTAG00000046324	ENSBTAT00000063840	ENSBTAP00000054130		100000000	5
ENSBTAG00000006675	842.924	1.83879	0.487254	3.77379	0.000161	0.033012	ENSBTAG00000006675	ENSBTAT00000008785	ENSBTAP00000008785	PCSK6	524684	21	proprotein convertase subtilisin/kexin type 6 [Source:VGNC Symbol;Acc:VGNC:57161]
ENSBTAG00000007331	907.481	1.8216	0.492123	3.70151	0.000214	0.039116	ENSBTAG00000007331	ENSBTAT00000031949	ENSBTAP00000031895	PLOD2	533642	1	procollagen-lysine,2-oxoglutarate 5-dioxygenase 2 [Source:VGNC Symbol;Acc:VGNC:33040]
ENSBTAG00000010610	668.757	1.80577	0.439723	4.10661	4.02e-05	0.016943	ENSBTAG00000010610	ENSBTAT00000014026	ENSBTAP00000014026	DDIT4L	510906	6	DNA damage inducible transcript 4 like [Source:VGNC Symbol;Acc:VGNC:27949]
ENSBTAG00000034985	1061.37	1.76341	0.468766	3.76181	0.000169	0.033699	ENSBTAG00000034985	ENSBTAT00000011655	ENSBTAP00000011655	PHLDA1	540135	5	pleckstrin homology like domain family A member 1 [Source:VGNC Symbol;Acc:VGNC:32835]
ENSBTAG00000005154	1446.94	1.75799	0.426936	4.11769	3.83e-05	0.016639	ENSBTAG00000005154	ENSBTAT00000006789	ENSBTAP00000006789	APCDD1	509040	24	APC down-regulated 1 [Source:VGNC Symbol;Acc:VGNC:26007]
ENSBTAG00000012870	526.253	1.75108	0.478636	3.65847	0.000254	0.042645	ENSBTAG00000012870	ENSBTAT00000017102	ENSBTAP00000017102	BMP5	507682	23	bone morphotic protein 5 [Source:VGNC Symbol;Acc:VGNC:26520]
ENSBTAG00000017411	409.055	1.73206	0.425476	4.07089	4.68e-05	0.016943	ENSBTAG00000017411	ENSBTAT00000076708	ENSBTAP00000069785	AK5	613448	3	adenylate kinase 5 [Source:VGNC Symbol;Acc:VGNC:25774]
ENSBTAG00000003319	157.801	1.73191	0.415322	4.17005	3.05e-05	0.015007	ENSBTAG00000003319	ENSBTAT00000004298	ENSBTAP00000004298	FLRT3	529416	13	fibronectin leucine rich transmembrane protein 3 [Source:VGNC Symbol;Acc:VGNC:29040]
ENSBTAG00000003880	8130.91	1.70827	0.418089	4.08591	4.39e-05	0.016943	ENSBTAG00000003880	ENSBTAT00000005074	ENSBTAP00000005074	EMILIN2	514291	24	elastin microfibril interfacer 2 [Source:VGNC Symbol;Acc:VGNC:28474]
ENSBTAG00000013004	7642.06	1.66051	0.447136	3.71367	0.000204	0.038519	ENSBTAG00000013004	ENSBTAT00000048699	ENSBTAP00000045691	ITIH5	534787	13	inter-alpha-trypsin inhibitor heavy chain 5 [Source:VGNC Symbol;Acc:VGNC:30337]
ENSBTAG00000034154	559.748	1.642	0.39464	4.16075	3.17e-05	0.015126	ENSBTAG00000034154	ENSBTAT00000048415	ENSBTAP00000045459	AGMO	613658	4	alkylglycerol monooxygenase [Source:VGNC Symbol;Acc:VGNC:25731]
ENSBTAG00000017183	456.041	1.6415	0.447996	3.6641	0.000248	0.042645	ENSBTAG00000017183	ENSBTAT00000022835	ENSBTAP00000022835	PDLIM3	538516	27	PDZ and LIM domain 3 [Source:VGNC Symbol;Acc:VGNC:32709]
ENSBTAG00000001966	2432.44	1.63967	0.424878	3.85915	0.000114	0.02851	ENSBTAG00000001966	ENSBTAT00000002553	ENSBTAP00000002553	PDGFRL	515017	27	platelet derived growth factor receptor like [Source:VGNC Symbol;Acc:VGNC:32694]
ENSBTAG00000013761	5141.67	1.62397	0.425033	3.82081	0.000133	0.03118	ENSBTAG00000013761	ENSBTAT00000079910	ENSBTAP00000070329	STMN1	616317	2	stathmin 1 [Source:NCBI gene (formerly Entrezgene);Acc:616317]
ENSBTAG00000023179	1608.66	1.61265	0.429772	3.75233	0.000175	0.034533	ENSBTAG00000023179	ENSBTAT00000031530	ENSBTAP00000031483	TRIB1	521857	14	tribbles pseudokinase 1 [Source:VGNC Symbol;Acc:VGNC:36308]
ENSBTAG00000024291	43.5761	1.52595	0.417116	3.65834	0.000254	0.042645	ENSBTAG00000024291	ENSBTAT00000083478	ENSBTAP00000067395	GARIN1A	540061	4	golgi associated RAB2 interactor 1A [Source:VGNC Symbol;Acc:VGNC:50126]
ENSBTAG00000019230	1201.52	1.51063	0.41179	3.66846	0.000244	0.042439	ENSBTAG00000019230	ENSBTAT00000075500	ENSBTAP00000069593	PTGER3	282330	3	prostaglandin E receptor 3 [Source:VGNC Symbol;Acc:VGNC:33503]
ENSBTAG00000004356	4472.85	-1.55345	0.418883	-3.70855	0.000208	0.038519	ENSBTAG00000004356	ENSBTAT00000005698	ENSBTAP00000005698	ROBO4	783785	29	roundabout guidance receptor 4 [Source:VGNC Symbol;Acc:VGNC:34081]
ENSBTAG00000013191	881.642	-1.66135	0.420411	-3.95172	7.76e-05	0.023896	ENSBTAG00000013191	ENSBTAT00000085269	ENSBTAP00000060572	AGRN	525795	16	agrin [Source:VGNC Symbol;Acc:VGNC:25742]
ENSBTAG00000004641	660.378	-1.68572	0.463173	-3.63951	0.000273	0.043187	ENSBTAG00000004641	ENSBTAT00000067542	ENSBTAP00000065326	PLEKHA6	107000000	16	pleckstrin homology domain containing A6 [Source:VGNC Symbol;Acc:VGNC:59357]
ENSBTAG00000013066	23054.5	-1.70605	0.382783	-4.45697	8.31e-06	0.005959	ENSBTAG00000013066	ENSBTAT00000085576	ENSBTAP00000067141	IGF2	281240	29	insulin like growth factor 2 [Source:VGNC Symbol;Acc:VGNC:30078]
ENSBTAG00000008109	625.36	-1.73988	0.419071	-4.15175	3.3e-05	0.015242	ENSBTAG00000008109	ENSBTAT00000010666	ENSBTAP00000010666	TMEM97	511378	19	transmembrane protein 97 [Source:VGNC Symbol;Acc:VGNC:36129]
ENSBTAG00000012351	168.049	-1.82587	0.478329	-3.81717	0.000135	0.03118	ENSBTAG00000012351	ENSBTAT00000016391	ENSBTAP00000016391	ARNT2	533445	21	aryl hydrocarbon receptor nuclear translocator 2 [Source:NCBI gene (formerly Entrezgene);Acc:533445]
ENSBTAG00000018936	1655.62	-1.84834	0.49816	-3.71033	0.000207	0.038519	ENSBTAG00000018936	ENSBTAT00000054230	ENSBTAP00000050073	LSS	615906	1	lanosterol synthase [Source:VGNC Symbol;Acc:VGNC:31065]
ENSBTAG00000015505	280.511	-1.8561	0.512067	-3.62471	0.000289	0.044547	ENSBTAG00000015505	ENSBTAT00000020610	ENSBTAP00000020610	FADS2	521822	29	fatty acid desaturase 2 [Source:VGNC Symbol;Acc:VGNC:28702]
ENSBTAG00000014585	41.5676	-1.87667	0.482624	-3.88848	0.000101	0.027341	ENSBTAG00000014585	ENSBTAT00000019413	ENSBTAP00000019413	PTGIR	520278	18	prostaglandin I2 receptor [Source:VGNC Symbol;Acc:VGNC:49149]
ENSBTAG00000020665	161.032	-1.91519	0.518213	-3.69577	0.000219	0.039522	ENSBTAG00000020665	ENSBTAT00000081398	ENSBTAP00000063328	GFRA2	514036	8	GDNF family receptor alpha 2 [Source:VGNC Symbol;Acc:VGNC:29333]
ENSBTAG00000012467	1531.97	-1.91544	0.484709	-3.95174	7.76e-05	0.023896	ENSBTAG00000012467	ENSBTAT00000016545	ENSBTAP00000016545	MASP1	522347	1	MBL associated serine protease 1 [Source:VGNC Symbol;Acc:VGNC:31255]
ENSBTAG00000012518	1081.53	-1.92142	0.411031	-4.67465	2.94e-06	0.003628	ENSBTAG00000012518	ENSBTAT00000083691	ENSBTAP00000062959	PCDH1	509388	7	protocadherin 1 [Source:VGNC Symbol;Acc:VGNC:32615]
ENSBTAG00000021842	250.492	-1.92256	0.526361	-3.65255	0.00026	0.042646	ENSBTAG00000021842	ENSBTAT00000029116	ENSBTAP00000029116	FCGR2B	282229	3	Fc fragment of IgG receptor IIb [Source:NCBI gene (formerly Entrezgene);Acc:282229]
ENSBTAG00000012314	1047.44	-2.03067	0.466951	-4.34879	1.37e-05	0.007783	ENSBTAG00000012314	ENSBTAT00000016342	ENSBTAP00000016342	LDLR	281276	7	low density lipoprotein receptor [Source:VGNC Symbol;Acc:VGNC:55214]
ENSBTAG00000006689	1121.79	-2.05645	0.549619	-3.74159	0.000183	0.035569	ENSBTAG00000006689	ENSBTAT00000046061	ENSBTAP00000043389	TECTB	538466	26	tectorin beta [Source:VGNC Symbol;Acc:VGNC:35733]
ENSBTAG00000011896	76.4453	-2.06569	0.543479	-3.80087	0.000144	0.032237	ENSBTAG00000011896	ENSBTAT00000015785	ENSBTAP00000015785	GRIP2	509537	22	glutamate receptor interacting protein 2 [Source:VGNC Symbol;Acc:VGNC:29652]
ENSBTAG00000046193	223.768	-2.07276	0.570875	-3.63085	0.000282	0.043958	ENSBTAG00000046193	ENSBTAT00000036339	ENSBTAP00000036200		NA	23
ENSBTAG00000009510	128.805	-2.08241	0.44975	-4.63014	3.65e-06	0.003859	ENSBTAG00000009510	ENSBTAT00000012514	ENSBTAP00000012514	ADRA2B	516422	11	adrenoceptor alpha 2B [Source:VGNC Symbol;Acc:VGNC:25696]
ENSBTAG00000022150	1022.42	-2.10842	0.554389	-3.80314	0.000143	0.032237	ENSBTAG00000022150	ENSBTAT00000029882	ENSBTAP00000029877	MXRA5	NA	X	matrix remodeling associated 5 [Source:VGNC Symbol;Acc:VGNC:31774]
ENSBTAG00000054745	1625.42	-2.13985	0.56046	-3.81803	0.000135	0.03118	ENSBTAG00000054745	ENSBTAT00000085304			NA	29
ENSBTAG00000004510	369.81	-2.17176	0.531016	-4.08981	4.32e-05	0.016943	ENSBTAG00000004510	ENSBTAT00000075705	ENSBTAP00000074518	SARDH	614603	11	sarcosine dehydrogenase [Source:VGNC Symbol;Acc:VGNC:34289]	Spontaneous abortion, fertility
ENSBTAG00000011463	4074.47	-2.26481	0.5862	-3.86355	0.000112	0.028483	ENSBTAG00000011463	ENSBTAT00000015231	ENSBTAP00000015231	MID1IP1	615572	X	MID1 interacting protein 1 [Source:VGNC Symbol;Acc:VGNC:31465]	Intramuscular adipogenesis
ENSBTAG00000007860	39.8311	-2.32444	0.585715	-3.96855	7.23e-05	0.023755	ENSBTAG00000007860	ENSBTAT00000010340	ENSBTAP00000010340	ASPM	534849	16	assembly factor for spindle microtubules [Source:VGNC Symbol;Acc:VGNC:109384]	associated with northern breeds?
ENSBTAG00000007104	18.5861	-2.40875	0.574286	-4.19434	2.74e-05	0.01395	ENSBTAG00000007104	ENSBTAT00000009340	ENSBTAP00000009340	JPH4	781073	10	junctophilin 4 [Source:VGNC Symbol;Acc:VGNC:30383]	?
ENSBTAG00000019146	107.378	-2.50147	0.55429	-4.51292	6.39e-06	0.00556	ENSBTAG00000019146	ENSBTAT00000085060	ENSBTAP00000073611	OSBP2	510311	17	oxysterol binding protein 2 [Source:VGNC Symbol;Acc:VGNC:32457]	Testes, bovine sexual maturation
ENSBTAG00000016740	5395.7	-2.70033	0.553845	-4.8756	1.08e-06	0.001782	ENSBTAG00000016740	ENSBTAT00000022258	ENSBTAP00000022258	ACLY	511135	19	ATP citrate lyase [Source:VGNC Symbol;Acc:VGNC:25543]	Growth traits
ENSBTAG00000001019	113.173	-3.00135	0.576258	-5.20834	1.91e-07	0.000537	ENSBTAG00000001019	ENSBTAT00000001351	ENSBTAP00000001351	GDF10	539510	28	growth differentiation factor 10 [Source:VGNC Symbol;Acc:VGNC:29299]	Groeth traits, body measurement traits

### Sheet: Sheet3
Table S3 Tailhead Tissue Nothern Finncattle Differential Gene Expression of Females vs Males
gene ID	baseMean	log2FoldChange	lfcSE	stat	pvalue	padj	ensembl gene id	ensembl transcript id	ensembl peptide id	external gene name	entrez gene id	chromosome name	description	function
ENSBTAG00000011829	49.1185	2.93531	0.540613	5.4296	5.65e-08	0.000179	ENSBTAG00000011829	ENSBTAT00000063140	ENSBTAP00000054296	NF1	280877	19	neurofibromin 1 [Source:VGNC Symbol;Acc:VGNC:54463]	association with BSE
ENSBTAG00000009639	354.252	2.86852	0.552364	5.19318	2.07e-07	0.000469	ENSBTAG00000009639	ENSBTAT00000012702	ENSBTAP00000012702	SMPD3	514201	18	sphingomyelin phosphodiesterase 3 [Source:VGNC Symbol;Acc:VGNC:35031]	association with tick disease
ENSBTAG00000019900	394.964	2.86808	0.470733	6.09279	1.11e-09	1.76e-05	ENSBTAG00000019900	ENSBTAT00000085831	ENSBTAP00000063283	LNPEP	521633	7	leucyl and cystinyl aminopeptidase [Source:VGNC Symbol;Acc:VGNC:30944]	fertility
ENSBTAG00000049003	50.7508	2.84303	0.527472	5.38992	7.05e-08	0.000187	ENSBTAG00000049003	ENSBTAT00000082784			NA	21
ENSBTAG00000027134	66.5305	2.73687	0.558785	4.89788	9.69e-07	0.001709	ENSBTAG00000027134	ENSBTAT00000074192	ENSBTAP00000061398	DYNC1I1	613724	4	dynein cytoplasmic 1 intermediate chain 1 [Source:VGNC Symbol;Acc:VGNC:28270]	Oocyte developemnt
ENSBTAG00000007634	478.072	2.6042	0.462768	5.62744	1.83e-08	0.000115	ENSBTAG00000007634	ENSBTAT00000082006	ENSBTAP00000056780	HOOK3	524648	27	hook microtubule tethering protein 3 [Source:VGNC Symbol;Acc:VGNC:50090]	Milk and reproductive traits
ENSBTAG00000031669	4.00818	2.58618	0.589485	4.38719	1.15e-05	0.006486	ENSBTAG00000031669	ENSBTAT00000064988	ENSBTAP00000056218	CTNNA2	527492	11	catenin alpha 2 [Source:HGNC Symbol;Acc:HGNC:2510]	Lipomatous myopathy
ENSBTAG00000013880	156.2	2.47775	0.54918	4.51172	6.43e-06	0.004863	ENSBTAG00000013880	ENSBTAT00000019472	ENSBTAP00000019472	WWC1	520730	7	WW and C2 domain containing 1 [Source:VGNC Symbol;Acc:VGNC:36974]	conception rate
ENSBTAG00000004034	1398.13	2.42692	0.511179	4.74769	2.06e-06	0.00297	ENSBTAG00000004034	ENSBTAT00000005267	ENSBTAP00000005267	SESN3	515914	15	sestrin 3 [Source:VGNC Symbol;Acc:VGNC:34490]	feed efficiency
ENSBTAG00000017541	11.1712	2.36536	0.582178	4.06295	4.85e-05	0.015704	ENSBTAG00000017541	ENSBTAT00000023312	ENSBTAP00000023312	TBX20	539419	4	T-box transcription factor 20 [Source:VGNC Symbol;Acc:VGNC:35667]	temperament in brahman cattle
ENSBTAG00000021000	211.523	2.3264	0.499521	4.65726	3.2e-06	0.0037	ENSBTAG00000021000	ENSBTAT00000085691	ENSBTAP00000068084	USF3	789845	1	upstream transcription factor family member 3 [Source:VGNC Symbol;Acc:VGNC:53612]
ENSBTAG00000013412	234.343	2.31802	0.502639	4.61169	3.99e-06	0.0037	ENSBTAG00000013412	ENSBTAT00000017847	ENSBTAP00000017847	NFAT5	538523	18	nuclear factor of activated T cells 5 [Source:VGNC Symbol;Acc:VGNC:32029]
ENSBTAG00000009617	563.615	2.29152	0.516903	4.43318	9.29e-06	0.005898	ENSBTAG00000009617	ENSBTAT00000042960	ENSBTAP00000040563	SLC2A1	282356	3	solute carrier family 2 member 1 [Source:VGNC Symbol;Acc:VGNC:34796]
ENSBTAG00000049122	178.734	2.23231	0.575431	3.87938	0.000105	0.023326	ENSBTAG00000049122	ENSBTAT00000072186	ENSBTAP00000060846	COL6A5	785805	1	collagen type VI alpha 5 chain [Source:VGNC Symbol;Acc:VGNC:109405]
ENSBTAG00000016239	347.561	2.14136	0.586337	3.6521	0.00026	0.037928	ENSBTAG00000016239	ENSBTAT00000021606	ENSBTAP00000021606	DUOXA2	514414	10	dual oxidase maturation factor 2 [Source:VGNC Symbol;Acc:VGNC:28244]
ENSBTAG00000017860	322.609	2.12405	0.45842	4.63342	3.6e-06	0.0037	ENSBTAG00000017860	ENSBTAT00000072457	ENSBTAP00000073761	HIPK2	NA	4	homeodomain interacting protein kinase 2 [Source:VGNC Symbol;Acc:VGNC:58380]
ENSBTAG00000020315	254.45	2.07788	0.47686	4.35741	1.32e-05	0.006742	ENSBTAG00000020315	ENSBTAT00000027075	ENSBTAP00000027075	DENND5B	516544	5	DENN domain containing 5B [Source:VGNC Symbol;Acc:VGNC:28002]
ENSBTAG00000052575	58.1135	2.05255	0.466952	4.39563	1.1e-05	0.006486	ENSBTAG00000052575	ENSBTAT00000070648			NA	1
ENSBTAG00000001823	20.1722	2.03952	0.57674	3.53628	0.000406	0.043843	ENSBTAG00000001823	ENSBTAT00000002384	ENSBTAP00000002384	STC2	540573	20	stanniocalcin 2 [Source:VGNC Symbol;Acc:VGNC:35378]
ENSBTAG00000054309	63.9786	2.02806	0.517119	3.92185	8.79e-05	0.021468	ENSBTAG00000054309	ENSBTAT00000075061	ENSBTAP00000074073		NA	9
ENSBTAG00000016246	28.8774	2.01932	0.581025	3.47545	0.00051	0.046865	ENSBTAG00000016246	ENSBTAT00000021618	ENSBTAP00000021618	DUOX1	510409	10	dual oxidase 1 [Source:VGNC Symbol;Acc:VGNC:28241]
ENSBTAG00000010423	559.397	2.00318	0.474446	4.22215	2.42e-05	0.010386	ENSBTAG00000010423	ENSBTAT00000013754	ENSBTAP00000013754	LIFR	539504	20	LIF receptor subunit alpha [Source:VGNC Symbol;Acc:VGNC:30881]
ENSBTAG00000015670	56.9187	1.98462	0.44482	4.46162	8.13e-06	0.00576	ENSBTAG00000015670	ENSBTAT00000084673	ENSBTAP00000059278	PAK3	534526	X	p21 (RAC1) activated kinase 3 [Source:VGNC Symbol;Acc:VGNC:53659]
ENSBTAG00000014011	253.445	1.98404	0.479929	4.13403	3.56e-05	0.013764	ENSBTAG00000014011	ENSBTAT00000018618	ENSBTAP00000018618	TMOD2	532085	10	tropomodulin 2 [Source:VGNC Symbol;Acc:VGNC:36136]
ENSBTAG00000005078	205.678	1.97125	0.566167	3.48176	0.000498	0.046566	ENSBTAG00000005078	ENSBTAT00000072800	ENSBTAP00000059848	UCHL1	514394	6	ubiquitin C-terminal hydrolase L1 [Source:VGNC Symbol;Acc:VGNC:36631]
ENSBTAG00000013907	4.35765	1.95257	0.558952	3.49327	0.000477	0.04635	ENSBTAG00000013907	ENSBTAT00000018469	ENSBTAP00000018469	CRP	527553	3	C-reactive protein [Source:VGNC Symbol;Acc:VGNC:27724]
ENSBTAG00000011928	39.5272	1.95095	0.499265	3.90763	9.32e-05	0.021904	ENSBTAG00000011928	ENSBTAT00000015819	ENSBTAP00000015819	ZBTB20	NA	1	zinc finger and BTB domain containing 20 [Source:VGNC Symbol;Acc:VGNC:37065]
ENSBTAG00000002348	886.666	1.94908	0.465745	4.18487	2.85e-05	0.011924	ENSBTAG00000002348	ENSBTAT00000003032	ENSBTAP00000003032	SLC4A4	282360	6	solute carrier family 4 member 4 [Source:VGNC Symbol;Acc:VGNC:34894]
ENSBTAG00000004008	60.9636	1.93872	0.500623	3.87262	0.000108	0.023326	ENSBTAG00000004008	ENSBTAT00000005228	ENSBTAP00000005228	FAM199X	616201	X	family with sequence similarity 199, X-linked [Source:VGNC Symbol;Acc:VGNC:50555]
ENSBTAG00000044044	302.3	1.89759	0.449389	4.2226	2.41e-05	0.010386	ENSBTAG00000044044	ENSBTAT00000077664	ENSBTAP00000070979	CLOCK	100000000	6	clock circadian regulator [Source:VGNC Symbol;Acc:VGNC:27456]
ENSBTAG00000006470	185.661	1.87639	0.480374	3.9061	9.38e-05	0.021904	ENSBTAG00000006470	ENSBTAT00000008483	ENSBTAP00000008483	TTBK2	541215	10	tau tubulin kinase 2 [Source:VGNC Symbol;Acc:VGNC:36452]
ENSBTAG00000026156	272.438	1.83404	0.497692	3.68509	0.000229	0.037037	ENSBTAG00000026156	ENSBTAT00000037060	ENSBTAP00000036902	VGLL3	781333	1	vestigial like family member 3 [Source:VGNC Symbol;Acc:VGNC:36792]
ENSBTAG00000004206	153.701	1.83389	0.518698	3.53556	0.000407	0.043843	ENSBTAG00000004206	ENSBTAT00000005510	ENSBTAP00000005510	LRRC55	615203	15	leucine rich repeat containing 55 [Source:VGNC Symbol;Acc:VGNC:31022]
ENSBTAG00000033268	486.859	1.81318	0.456932	3.96816	7.24e-05	0.01917	ENSBTAG00000033268	ENSBTAT00000061595	ENSBTAP00000053369	ZFHX4	539762	14	zinc finger homeobox 4 [Source:VGNC Symbol;Acc:VGNC:37158]
ENSBTAG00000009482	722.449	1.80821	0.454296	3.98024	6.88e-05	0.01853	ENSBTAG00000009482	ENSBTAT00000012480	ENSBTAP00000012480	AFF4	541306	7	AF4/FMR2 family member 4 [Source:VGNC Symbol;Acc:VGNC:25712]
ENSBTAG00000007353	77.6213	1.80377	0.468415	3.85079	0.000118	0.024601	ENSBTAG00000007353	ENSBTAT00000009672	ENSBTAP00000009672	DLX4	516030	19	distal-less homeobox 4 [Source:VGNC Symbol;Acc:VGNC:28100]
ENSBTAG00000017370	49.4383	1.80274	0.520439	3.46388	0.000532	0.047155	ENSBTAG00000017370	ENSBTAT00000086943	ENSBTAP00000074051	ARFGEF3	522232	9	ARFGEF family member 3 [Source:VGNC Symbol;Acc:VGNC:26066]
ENSBTAG00000002291	134.308	1.783	0.472058	3.77707	0.000159	0.031897	ENSBTAG00000002291	ENSBTAT00000043711	ENSBTAP00000041262	ZBTB41	538902	16	zinc finger and BTB domain containing 41 [Source:VGNC Symbol;Acc:VGNC:37080]
ENSBTAG00000000189	42.5363	1.78065	0.447065	3.98297	6.81e-05	0.01853	ENSBTAG00000000189	ENSBTAT00000000214	ENSBTAP00000000214	LHFPL3	520147	4	LHFPL tetraspan subfamily member 3 [Source:VGNC Symbol;Acc:VGNC:30866]
ENSBTAG00000052708	231.269	1.77126	0.439888	4.02661	5.66e-05	0.017281	ENSBTAG00000052708	ENSBTAT00000082598	ENSBTAP00000064320	RC3H1	100000000	16	ring finger and CCCH-type domains 1 [Source:VGNC Symbol;Acc:VGNC:106891]
ENSBTAG00000051082	648.671	1.76869	0.418137	4.22994	2.34e-05	0.010386	ENSBTAG00000051082	ENSBTAT00000087486	ENSBTAP00000057111		535297	23
ENSBTAG00000021190	173.131	1.76859	0.478367	3.69714	0.000218	0.036447	ENSBTAG00000021190	ENSBTAT00000028238	ENSBTAP00000028238	CDH2	281062	24	cadherin 2 [Source:VGNC Symbol;Acc:VGNC:27098]
ENSBTAG00000014407	58.2838	1.7618	0.472119	3.73169	0.00019	0.033574	ENSBTAG00000014407	ENSBTAT00000073892	ENSBTAP00000064148	INO80D	527199	2	INO80 complex subunit D [Source:VGNC Symbol;Acc:VGNC:30206]
ENSBTAG00000013938	181.888	1.73008	0.46587	3.71365	0.000204	0.03565	ENSBTAG00000013938	ENSBTAT00000073548	ENSBTAP00000067954	PHC3	534916	1	polyhomeotic homolog 3 [Source:VGNC Symbol;Acc:VGNC:50022]
ENSBTAG00000000363	500.395	1.70657	0.431392	3.95597	7.62e-05	0.019843	ENSBTAG00000000363	ENSBTAT00000000474	ENSBTAP00000000474	BDP1	519320	20	B double prime 1, subunit of RNA polymerase III transcription initiation factor IIIB [Source:VGNC Symbol;Acc:VGNC:26462]
ENSBTAG00000047293	1023.34	1.70508	0.370111	4.60696	4.09e-06	0.0037	ENSBTAG00000047293	ENSBTAT00000065805	ENSBTAP00000054302	NRIP1	524960	1	nuclear receptor interacting protein 1 [Source:VGNC Symbol;Acc:VGNC:32263]
ENSBTAG00000000827	283.855	1.70227	0.387936	4.38803	1.14e-05	0.006486	ENSBTAG00000000827	ENSBTAT00000001093	ENSBTAP00000001093	TAOK1	536532	19	TAO kinase 1 [Source:VGNC Symbol;Acc:VGNC:35595]
ENSBTAG00000005337	1001.74	1.69074	0.436608	3.87243	0.000108	0.023326	ENSBTAG00000005337	ENSBTAT00000007019	ENSBTAP00000007019	RAB3B	282030	3	RAB3B, member RAS onco family [Source:VGNC Symbol;Acc:VGNC:33650]
ENSBTAG00000021743	75.047	1.64147	0.446294	3.678	0.000235	0.037037	ENSBTAG00000021743	ENSBTAT00000028982	ENSBTAP00000028982	ZNF704	513243	14	zinc finger protein 704 [Source:VGNC Symbol;Acc:VGNC:37335]
ENSBTAG00000008082	581.499	1.6381	0.397412	4.12191	3.76e-05	0.013764	ENSBTAG00000008082	ENSBTAT00000010631	ENSBTAP00000010631	CEP350	534896	16	centrosomal protein 350 [Source:VGNC Symbol;Acc:VGNC:27203]
ENSBTAG00000009343	156.99	1.63573	0.456112	3.58626	0.000335	0.040865	ENSBTAG00000009343	ENSBTAT00000078982	ENSBTAP00000073269	AAK1	532546	11	AP2 associated kinase 1 [Source:VGNC Symbol;Acc:VGNC:25443]
ENSBTAG00000032515	1694.27	1.62149	0.41087	3.94648	7.93e-05	0.020313	ENSBTAG00000032515	ENSBTAT00000046112	ENSBTAP00000043437	PLA2R1	317777	2	phospholipase A2 receptor 1 [Source:VGNC Symbol;Acc:VGNC:32966]
ENSBTAG00000048747	316.62	1.616	0.401056	4.02936	5.59e-05	0.017281	ENSBTAG00000048747	ENSBTAT00000078974	ENSBTAP00000063814		NA	16
ENSBTAG00000002699	1634.51	1.61022	0.394415	4.08256	4.45e-05	0.014736	ENSBTAG00000002699	ENSBTAT00000003498	ENSBTAP00000003498	KIT	280832	6	KIT proto-onco, receptor tyrosine kinase [Source:VGNC Symbol;Acc:VGNC:30618]
ENSBTAG00000039406	195.803	1.56022	0.388389	4.01716	5.89e-05	0.017322	ENSBTAG00000039406	ENSBTAT00000054475	ENSBTAP00000063081		NA	26
ENSBTAG00000022360	203.757	1.54394	0.335529	4.60153	4.19e-06	0.0037	ENSBTAG00000022360	ENSBTAT00000084515	ENSBTAP00000070376	SOX5	533829	5	SRY-box transcription factor 5 [Source:VGNC Symbol;Acc:VGNC:35149]
ENSBTAG00000004216	100.75	1.53879	0.433597	3.54889	0.000387	0.043692	ENSBTAG00000004216	ENSBTAT00000005525	ENSBTAP00000005525	MAP3K2	504592	2	mitogen-activated protein kinase kinase kinase 2 [Source:VGNC Symbol;Acc:VGNC:31195]
ENSBTAG00000010293	353.02	1.53244	0.435672	3.51742	0.000436	0.045508	ENSBTAG00000010293	ENSBTAT00000085442	ENSBTAP00000062979	PARD3B	535378	2	par-3 family cell polarity regulator beta [Source:VGNC Symbol;Acc:VGNC:106856]
ENSBTAG00000002048	1951.17	1.51533	0.365364	4.14745	3.36e-05	0.01369	ENSBTAG00000002048	ENSBTAT00000002653	ENSBTAP00000002653	PTPN11	533590	17	protein tyrosine phosphatase non-receptor type 11 [Source:VGNC Symbol;Acc:VGNC:33530]
ENSBTAG00000006026	148.84	-1.60036	0.436683	-3.66482	0.000248	0.037928	ENSBTAG00000006026	ENSBTAT00000007916	ENSBTAP00000007916	BEX3	100000000	X	brain expressed X-linked 3 [Source:VGNC Symbol;Acc:VGNC:50552]
ENSBTAG00000019002	48.9514	-1.61141	0.367864	-4.38044	1.18e-05	0.006486	ENSBTAG00000019002	ENSBTAT00000025291	ENSBTAP00000025291	SLC2A12	497031	9	solute carrier family 2 member 12 [Source:VGNC Symbol;Acc:VGNC:34798]
ENSBTAG00000050028	27.3494	-1.65501	0.454879	-3.63835	0.000274	0.037928	ENSBTAG00000050028	ENSBTAT00000085959	ENSBTAP00000074496	RNF152	100000000	24	ring finger protein 152 [Source:VGNC Symbol;Acc:VGNC:106897]
ENSBTAG00000032613	39.5233	-1.68328	0.458835	-3.6686	0.000244	0.037928	ENSBTAG00000032613	ENSBTAT00000046291	ENSBTAP00000043604	SCG5	508224	10	secretogranin V [Source:VGNC Symbol;Acc:VGNC:34334]
ENSBTAG00000007554	587.953	-1.71296	0.488804	-3.50439	0.000458	0.045998	ENSBTAG00000007554	ENSBTAT00000083399	ENSBTAP00000063610	IFI6	512913	2	interferon alpha inducible protein 6 [Source:VGNC Symbol;Acc:VGNC:30047]
ENSBTAG00000054481	30.752	-1.72079	0.475418	-3.61953	0.000295	0.039028	ENSBTAG00000054481	ENSBTAT00000073486	ENSBTAP00000064856	TMEM92	507710	19	transmembrane protein 92 [Source:VGNC Symbol;Acc:VGNC:36127]
ENSBTAG00000019378	82.4236	-1.74565	0.490248	-3.56075	0.00037	0.04318	ENSBTAG00000019378	ENSBTAT00000025819	ENSBTAP00000025819	KIAA1755	514211	13	KIAA1755 [Source:VGNC Symbol;Acc:VGNC:30576]
ENSBTAG00000017946	42.4238	-1.78605	0.512592	-3.48436	0.000493	0.046566	ENSBTAG00000017946	ENSBTAT00000023860	ENSBTAP00000023860		781772	28
ENSBTAG00000017223	115.811	-1.7936	0.504353	-3.55625	0.000376	0.043605	ENSBTAG00000017223	ENSBTAT00000066894	ENSBTAP00000073380	MEST	404180	4	mesoderm specific transcript [Source:VGNC Symbol;Acc:VGNC:31393]
ENSBTAG00000050420	80.5898	-1.85411	0.528371	-3.50911	0.00045	0.045768	ENSBTAG00000050420	ENSBTAT00000066802	ENSBTAP00000060533		512863	18
ENSBTAG00000045989	24.3408	-1.86423	0.502933	-3.70672	0.00021	0.036241	ENSBTAG00000045989	ENSBTAT00000064815	ENSBTAP00000055165	CDC42EP5	618745	18	CDC42 effector protein 5 [Source:VGNC Symbol;Acc:VGNC:27076]
ENSBTAG00000015214	35.9789	-1.88519	0.53497	-3.52391	0.000425	0.044931	ENSBTAG00000015214	ENSBTAT00000020243	ENSBTAP00000020243	CA3	513212	14	carbonic anhydrase 3 [Source:VGNC Symbol;Acc:VGNC:26653]
ENSBTAG00000054367	62.7649	-1.91854	0.513998	-3.73258	0.00019	0.033574	ENSBTAG00000054367	ENSBTAT00000068978	ENSBTAP00000064617	WNT5B	508008	5	Wnt family member 5B [Source:VGNC Symbol;Acc:VGNC:36961]
ENSBTAG00000046769	36.7812	-1.93339	0.555485	-3.48054	0.0005	0.046566	ENSBTAG00000046769	ENSBTAT00000065449	ENSBTAP00000055588	SPIN2B	100000000	X	spindlin family member 2B [Source:NCBI gene (formerly Entrezgene);Acc:100126054]
ENSBTAG00000052384	7.20968	-1.94771	0.554369	-3.51338	0.000442	0.045531	ENSBTAG00000052384	ENSBTAT00000071672	ENSBTAP00000065102		NA	27
ENSBTAG00000021113	5.25511	-1.96177	0.565014	-3.47207	0.000516	0.046865	ENSBTAG00000021113	ENSBTAT00000028125	ENSBTAP00000028125	ALDH3A1	281617	19	aldehyde dehydrogenase 3 family member A1 [Source:VGNC Symbol;Acc:VGNC:25813]
ENSBTAG00000026428	37.3694	-1.97497	0.549422	-3.59462	0.000325	0.040788	ENSBTAG00000026428	ENSBTAT00000037556	ENSBTAP00000037385	ATP6V0C	102000000	8	ATPase H+ transporting V0 subunit c [Source:VGNC Symbol;Acc:VGNC:26311]
ENSBTAG00000000128	111.252	-1.97731	0.541902	-3.64884	0.000263	0.037928	ENSBTAG00000000128	ENSBTAT00000000139	ENSBTAP00000000139	FGF18	533929	20	fibroblast growth factor 18 [Source:VGNC Symbol;Acc:VGNC:28974]
ENSBTAG00000014340	326.386	-1.98692	0.570956	-3.47999	0.000501	0.046566	ENSBTAG00000014340	ENSBTAT00000019066	ENSBTAP00000019066	KERA	280785	5	keratocan [Source:VGNC Symbol;Acc:VGNC:30539]
ENSBTAG00000050449	5.57974	-2.01232	0.581895	-3.45821	0.000544	0.047445	ENSBTAG00000050449	ENSBTAT00000056672	ENSBTAP00000048080		NA	2
ENSBTAG00000011338	1473.78	-2.03319	0.417058	-4.87506	1.09e-06	0.001727	ENSBTAG00000011338	ENSBTAT00000015066	ENSBTAP00000015066	NREP	100000000	10	neuronal reration related protein [Source:NCBI gene (formerly Entrezgene);Acc:100125763]
ENSBTAG00000025126	11.1754	-2.05051	0.572292	-3.58298	0.00034	0.040865	ENSBTAG00000025126	ENSBTAT00000035149	ENSBTAP00000035027		NA	19
ENSBTAG00000014113	196.306	-2.0802	0.531924	-3.91071	9.2e-05	0.021904	ENSBTAG00000014113	ENSBTAT00000018757	ENSBTAP00000018757	CCL8	281044	19	chemokine (C-C motif) ligand 8 [Source:NCBI gene (formerly Entrezgene);Acc:281044]
ENSBTAG00000014921	83.97	-2.08768	0.57998	-3.59956	0.000319	0.040778	ENSBTAG00000014921	ENSBTAT00000019865	ENSBTAP00000019865	IL6	280826	4	interleukin 6 [Source:VGNC Symbol;Acc:VGNC:30166]
ENSBTAG00000007444	55.1585	-2.13206	0.520991	-4.09231	4.27e-05	0.014485	ENSBTAG00000007444	ENSBTAT00000071361	ENSBTAP00000063343	MAP3K7CL	540879	1	MAP3K7 C-terminal like [Source:VGNC Symbol;Acc:VGNC:31201]
ENSBTAG00000024379	606.268	-2.13806	0.480357	-4.45098	8.55e-06	0.00576	ENSBTAG00000024379	ENSBTAT00000077169	ENSBTAP00000068525	LRRC17	777690	4	leucine rich repeat containing 17 [Source:VGNC Symbol;Acc:VGNC:52798]
ENSBTAG00000052706	6.26745	-2.23526	0.578029	-3.86704	0.00011	0.023326	ENSBTAG00000052706	ENSBTAT00000080754			NA	6
ENSBTAG00000048931	238.342	-2.30403	0.559347	-4.11914	3.8e-05	0.013764	ENSBTAG00000048931	ENSBTAT00000080346	ENSBTAP00000072499		NA	7
ENSBTAG00000004048	38.0515	-2.34558	0.552546	-4.24504	2.19e-05	0.010208	ENSBTAG00000004048	ENSBTAT00000037657	ENSBTAP00000037483	MCHR1	540119	5	melanin concentrating hormone receptor 1 [Source:VGNC Symbol;Acc:VGNC:31305]
ENSBTAG00000046277	435.268	-2.35108	0.537944	-4.37049	1.24e-05	0.006562	ENSBTAG00000046277	ENSBTAT00000065520	ENSBTAP00000055609	RGS4	617437	3	regulator of G protein signaling 4 [Source:VGNC Symbol;Acc:VGNC:54394]
ENSBTAG00000008074	804.092	-2.36994	0.518033	-4.57487	4.77e-06	0.003783	ENSBTAG00000008074	ENSBTAT00000075227	ENSBTAP00000067049	C1QTNF6	506413	5	C1q and TNF related 6 [Source:VGNC Symbol;Acc:VGNC:26626]
ENSBTAG00000007302	15.6348	-2.37124	0.573166	-4.1371	3.52e-05	0.013764	ENSBTAG00000007302	ENSBTAT00000080584	ENSBTAP00000057676	SLC2A5	282868	14	solute carrier family 2 (facilitated glucose/fructose transporter), member 5 [Source:NCBI gene (formerly Entrezgene);Acc:282868]
ENSBTAG00000019406	13.0419	-2.39391	0.562177	-4.25829	2.06e-05	0.009913	ENSBTAG00000019406	ENSBTAT00000025854	ENSBTAP00000025854	IGF2BP3	539650	4	insulin like growth factor 2 mRNA binding protein 3 [Source:VGNC Symbol;Acc:VGNC:30081]
ENSBTAG00000012637	537.789	-2.40651	0.431529	-5.57669	2.45e-08	0.000115	ENSBTAG00000012637	ENSBTAT00000016771	ENSBTAP00000016771	ECRG4	515133	11	ECRG4 augurin [Source:VGNC Symbol;Acc:VGNC:59206]
ENSBTAG00000047543	168.063	-2.44323	0.549402	-4.44707	8.7e-06	0.00576	ENSBTAG00000047543	ENSBTAT00000070429	ENSBTAP00000072371	NTRK3	539126	21	neurotrophic receptor tyrosine kinase 3 [Source:VGNC Symbol;Acc:VGNC:106849]	Keratocunjuctivitis
ENSBTAG00000020814	85.7193	-2.48876	0.537631	-4.62913	3.67e-06	0.0037	ENSBTAG00000020814	ENSBTAT00000027736	ENSBTAP00000027736	C2CD4B	529849	10	C2 calcium dependent domain containing 4B [Source:NCBI gene (formerly Entrezgene);Acc:529849]	Milk yield in buffalo
ENSBTAG00000008940	53.1729	-2.55398	0.549461	-4.64816	3.35e-06	0.0037	ENSBTAG00000008940	ENSBTAT00000011769	ENSBTAP00000011769	NPTX1	513538	19	neuronal pentraxin 1 [Source:VGNC Symbol;Acc:VGNC:32218]	groeth, reproductive traits
ENSBTAG00000024915	44.6478	-2.57064	0.560396	-4.58718	4.49e-06	0.003755	ENSBTAG00000024915	ENSBTAT00000034714	ENSBTAP00000034600	SECTM1A	751575	19	secreted and transmembrane protein 1A [Source:NCBI gene (formerly Entrezgene);Acc:751575]	Immunity/reproduction
ENSBTAG00000040367	447.032	-3.06944	0.553302	-5.54749	2.9e-08	0.000115	ENSBTAG00000040367	ENSBTAT00000044482	ENSBTAP00000048506		NA	2
